# IBDkb: an AI-enhanced integrative knowledge base for inflammatory bowel disease research and drug discovery

**DOI:** 10.64898/2026.01.27.702180

**Authors:** Liwen Tao, Shiqing Shi, Ruixin Zhu, Zhuo Liu, Bin Yang, Lei Liu, Wanning Chen, Qian Long, Na Jiao, Guoqing Zhang, Pingping Xu, Dingfeng Wu

## Abstract

IBDkb (Inflammatory Bowel Disease Knowledge Base; https://www.biosino.org/ibdkb) is a freely accessible, integrated web-based platform that systematically curates and harmonizes multi-source data related to inflammatory bowel disease (IBD). To address the fragmentation and therapeutic gaps in existing specialized resources, IBDkb establishes a unified framework featuring advanced full-text search, interactive visualizations, cross-module knowledge graphs, and AI-powered utilities for real-time literature retrieval, trend analysis, text/PDF interpretation, and domain-specific conversational assistance. The platform currently integrates 98,453 research articles, 3,390 clinical trials, 200 investigational drugs, 200,606 bioactive compounds, 103 therapeutic targets, 77 experimental models, 12 pathogenesis summaries, and 15 treatment strategies. These integrated tools facilitate efficient exploration of complex associations among drugs, targets, trials, and mechanisms, thereby accelerating hypothesis generation and translational research in IBD. The platform is openly available without registration and supports data downloads. A case study on structure-aware drug comparison further demonstrates its utility in facilitating cross-disease drug repositioning hypotheses.
