## Supplementary material for "IBDkb: an AI-enhanced integrative knowledge base for inflammatory bowel disease research and drug discovery": Table S2

### Sheet: NN_IBD_to_NAFLD_cosine1_molform
Table S2. Results of the nearest-neighbor analysis from IBD to NAFLD
IBD ID	IBD Smiles	NAFLD ID	NAFLD Smiles	Distance
Drug1	C1=CC2=C(C=C1O)C(=CN2)CC(C(=O)O)N	NAFLD465	CC(C)C1=CC2=C(OC3=NC(N)=C(C=C3C2=O)C(O)=O)C=C1	0.129442
Drug2	C(CO)O	NAFLD328	C(C(=O)O)(CO)N	0.192343
Drug3	CCO	NAFLD124	C(CCCCCCCCCCCCCCC)CCCC(=O)OCC	0.453124
Drug4	C1CSSC1CCCCC(=O)O	NAFLD367	C(CCCC(=O)O)C1CCSS1	0.124234
Drug5	C1(C(C(C(C(C1O)O)O)O)O)O	NAFLD9	O(C(=O)C)CC	0.185041
Drug6	CC(=O)NCCC1=CNC2=C1C=C(C=C2)OC	NAFLD321	CCO[C@@H](CC1=CC=C(OCCN2C(C)=CC=C2C2=CC=C(SC)C=C2)C=C1)C(O)=O	0.12668
Drug7	C1=CC=NC=C1	NAFLD538	OC1(N2CCN=C2C2=CC=CC=C12)C1=CC=C(Cl)C=C1	0.200571
Drug8	CN(C)CCC=C1C2=CC=CC=C2CCC3=CC=CC=C31	NAFLD538	OC1(N2CCN=C2C2=CC=CC=C12)C1=CC=C(Cl)C=C1	0.137263
Drug9	CC(=O)OC1=CC=CC=C1C(=O)O	NAFLD403	O=C(O)C=CC(=O)O.O=C1SC(C(=O)N1)CC2=CC=C(OCCN(C3=NC=CC=C3)C)C=C2	0.155899
Drug10	CN1C=NC(=C1SC2=NC=NC3=C2NC=N3)[N+](=O)[O-]	NAFLD214	C1=CC(=CC=C1C2=NN(N=N2)CC(CC(=O)O)N)OC3=C(C=C(C=N3)Cl)F	0.151302
Drug11	COC1=C(C2=C[N+]3=C(C=C2C=C1)C4=CC5=C(C=C4CC3)OCO5)OC	NAFLD268	O=C(O)C=1C=CC(=CC1)C2=NC(OC)=CC(=C2)C(=O)N3CCC4(CC(=O)C5=C(C=NN5C(C)C)C4)CC3	0.161174
Drug12	CN1C=NC2=C1C(=O)N(C(=O)N2C)C	NAFLD465	CC(C)C1=CC2=C(OC3=NC(N)=C(C=C3C2=O)C(O)=O)C=C1	0.199461
Drug13	CC1=CC=C(C=C1)C2=CC(=NN2C3=CC=C(C=C3)S(=O)(=O)N)C(F)(F)F	NAFLD268	O=C(O)C=1C=CC(=CC1)C2=NC(OC)=CC(=C2)C(=O)N3CCC4(CC(=O)C5=C(C=NN5C(C)C)C4)CC3	0.102533
Drug14	C1CC1N2C=C(C(=O)C3=CC(=C(C=C32)N4CCNCC4)F)C(=O)O	NAFLD275	CCC1=CN=C(C=C1)CCOC2=CC=C(C=C2)C[C@@]3([H])SC(NC3=O)=O	0.141963
Drug15	C1=CC=C(C=C1)C(C2=CC=CC=C2)(C3=CC=CC=C3Cl)N4C=CN=C4	NAFLD360	CCCC1=NC2=C(N1CC3=CC=C(C4=CC=CC=C4C(O)=O)C=C3)C=C(C5=NC6=CC=CC=C6N5C)C=C2C	0.103891
Drug16	C1CNP(=O)(OC1)N(CCCl)CCCl	NAFLD101	O[C@H]1[C@@H](O[C@@H]([C@H]([C@@H]1O)O)CO)c1cc(Cc2ccc(cc2)OCC)c(cc1)Cl	0.231794
Drug17	CC(C)OC(=O)C(C)(C)OC1=CC=C(C=C1)C(=O)C2=CC=C(C=C2)Cl	NAFLD324	CCO[C@H](COC1=CC=C(C=C1)C(F)(F)F)CSC1=CC(C)=C(OCC(O)=O)C=C1	0.137288
Drug18	C1=CC(=C(C=C1F)F)C(CN2C=NC=N2)(CN3C=NC=N3)O	NAFLD214	C1=CC(=CC=C1C2=NN(N=N2)CC(CC(=O)O)N)OC3=C(C=C(C=N3)Cl)F	0.116438
Drug19	C1CCC(CC1)(CC(=O)O)CN	NAFLD328	C(C(=O)O)(CO)N	0.261036
Drug20	CCN(CCCC(C)NC1=C2C=CC(=CC2=NC=C1)Cl)CCO	NAFLD33	CC(C(O)=O)(OC1=CC=C(CCNC(C2=CC=C(Cl)C=C2)=O)C=C1)C	0.114277
Drug21	CCN(CC)CC(=O)NC1=C(C=CC=C1C)C	NAFLD400	CC1=NN(C(=O)\C1=N/NC1=CC=CC(C2=CC=CC(=C2)C(O)=O)=C1O)C1=CC=C(C)C(C)=C1	0.19002
Drug22	C1=CC2=C(C=C1S(=O)(=O)O)C(=C(N2)C3=NC4=C(C3=O)C=C(C=C4)S(=O)(=O)O)O	NAFLD214	C1=CC(=CC=C1C2=NN(N=N2)CC(CC(=O)O)N)OC3=C(C=C(C=N3)Cl)F	0.151073
Drug23	CC1=C(C2=C(N1C(=O)C3=CC=C(C=C3)Cl)C=CC(=C2)OC)CC(=O)O	NAFLD268	O=C(O)C=1C=CC(=CC1)C2=NC(OC)=CC(=C2)C(=O)N3CCC4(CC(=O)C5=C(C=NN5C(C)C)C4)CC3	0.128263
Drug24	CCCCC1=NC(=C(N1CC2=CC=C(C=C2)C3=CC=CC=C3C4=NNN=N4)CO)Cl	NAFLD360	CCCC1=NC2=C(N1CC3=CC=C(C4=CC=CC=C4C(O)=O)C=C3)C=C(C5=NC6=CC=CC=C6N5C)C=C2C	0.0924248
Drug25	COC(=O)NC1=NC2=C(N1)C=C(C=C2)C(=O)C3=CC=CC=C3	NAFLD541	CCCC1=NC(=C(N1CC1=CC=C(C=C1)C1=C(C=CC=C1)C1=NN=NN1)C(O)=O)C漏漏O	0.0989259
Drug26	C1=CC(=C(C=C1N)C(=O)O)O	NAFLD465	CC(C)C1=CC2=C(OC3=NC(N)=C(C=C3C2=O)C(O)=O)C=C1	0.171211
Drug27	CN(C)C(=N)N=C(N)N	NAFLD38	N(C(=N)N)C(=N)N	0.128675
Drug28	CC1=NC=C(N1CCO)[N+](=O)[O-]	NAFLD465	CC(C)C1=CC2=C(OC3=NC(N)=C(C=C3C2=O)C(O)=O)C=C1	0.186317
Drug29	CC1=NC=C2N1C3=C(C=C(C=C3)Cl)C(=NC2)C4=CC=CC=C4F	NAFLD360	CCCC1=NC2=C(N1CC3=CC=C(C4=CC=CC=C4C(O)=O)C=C3)C=C(C5=NC6=CC=CC=C6N5C)C=C2C	0.102353
Drug30	CN1CCN2C(C1)C3=CC=CC=C3CC4=C2N=CC=C4	NAFLD360	CCCC1=NC2=C(N1CC3=CC=C(C4=CC=CC=C4C(O)=O)C=C3)C=C(C5=NC6=CC=CC=C6N5C)C=C2C	0.134514
Drug31	C1=CC(=C(C=C1[N+](=O)[O-])Cl)NC(=O)C2=C(C=CC(=C2)Cl)O	NAFLD148	C1=C(C=C(C(=C1F)F)F)C2=CN(N=N2)C3C(C(OC(C3O)SC4=CC(=CN=C4)Br)CO)O	0.138025
Drug32	CC1=CN=C(C(=C1OC)C)CS(=O)C2=NC3=C(N2)C=C(C=C3)OC	NAFLD214	C1=CC(=CC=C1C2=NN(N=N2)CC(CC(=O)O)N)OC3=C(C=C(C=N3)Cl)F	0.101168
Drug33	CC1=NC=CN1CC2CCC3=C(C2=O)C4=CC=CC=C4N3C	NAFLD360	CCCC1=NC2=C(N1CC3=CC=C(C4=CC=CC=C4C(O)=O)C=C3)C=C(C5=NC6=CC=CC=C6N5C)C=C2C	0.114998
Drug34	CC(=O)CCCCN1C(=O)C2=C(N=CN2C)N(C1=O)C	NAFLD465	CC(C)C1=CC2=C(OC3=NC(N)=C(C=C3C2=O)C(O)=O)C=C1	0.169424
Drug35	CC(CN1C2=CC=CC=C2SC3=CC=CC=C31)N(C)C	NAFLD538	OC1(N2CCN=C2C2=CC=CC=C12)C1=CC=C(Cl)C=C1	0.113176
Drug36	C1=CC=C2C(=C1)C(=CC(=O)N2)CC(C(=O)O)NC(=O)C3=CC=C(C=C3)Cl	NAFLD403	O=C(O)C=CC(=O)O.O=C1SC(C(=O)N1)CC2=CC=C(OCCN(C3=NC=CC=C3)C)C=C2	0.12406
Drug37	[Na+].[Cl-]	NAFLD184	O[C@H]1[C@@H]2[C@@H]([C@@]3([C@H]([C@H]1CC)C[C@@H](CC3)O)C)CC[C@]1([C@H]2CC[C@@H]1[C@@H](CCOS(=O)(=O)O)C)C.[Na]	0.542941
Drug38	C1=CC=NC(=C1)C(C2=CC=C(C=C2)OS(=O)(=O)O)C3=CC=C(C=C3)OS(=O)(=O)O	NAFLD541	CCCC1=NC(=C(N1CC1=CC=C(C=C1)C1=C(C=CC=C1)C1=NN=NN1)C(O)=O)C漏漏O	0.160924
Drug39	C1CC(=O)NC(=O)C1N2C(=O)C3=CC=CC=C3C2=O	NAFLD275	CCC1=CN=C(C=C1)CCOC2=CC=C(C=C2)C[C@@]3([H])SC(NC3=O)=O	0.181758
Drug40	C[C@@H]1C[C@H]2[C@@H]3CCC4=CC(=O)C=C[C@@]4([C@]3([C@H](C[C@@]2([C@]1(C(=O)CO)O)C)O)F)C	NAFLD386	[C@@H](CO)(O)[C@@H]1C(=C(C(=O)O1)O)O	0.238995
Drug41	C[C@]12C[C@@H]([C@H]3[C@H]([C@@H]1CC[C@@]2(C(=O)CO)O)CCC4=CC(=O)C=C[C@]34C)O	NAFLD476	[H][C@@]12CC[C@H](O)[C@@]1(C)CC[C@]1([H])C3=C(CC[C@@]21[H])C=C(O)C=C3	0.189278
Drug42	C[C@]12CC(=O)[C@H]3[C@H]([C@@H]1CC[C@@]2(C(=O)CO)O)CCC4=CC(=O)C=C[C@]34C	NAFLD476	[H][C@@]12CC[C@H](O)[C@@]1(C)CC[C@]1([H])C3=C(CC[C@@]21[H])C=C(O)C=C3	0.138172
Drug43	C(CC(=O)N)[C@@H](C(=O)O)N	NAFLD80	C(CCNC(=O)N)[C@@H](C(=O)O)N	0.0616091
Drug44	C[C@H]1C[C@H]2[C@@H]3CC[C@@]([C@]3(C[C@@H]([C@@H]2[C@@]4(C1=CC(=O)C=C4)C)O)C)(C(=O)CO)O	NAFLD110	C[C@@]12[C@@H]3[C@@H](C3)C(=O)C=C2C(=C[C@@H]2[C@@H]1CC[C@]1([C@H]2CC[C@]1(OC(=O)C)C(=O)C)C)Cl.C[C@]12[C@H]([C@H]3[C@H](CC2)c2c(CC3)cc(cc2)O)CC[C@]1(C#C)O	0.149311
Drug45	C([C@H](C([C@H](CO)O)O)O)O	NAFLD142	[C@H]([C@@H](C(=O)CO)O)([C@@H](CO)O)O	0.131764
Drug46	C1[C@H]([C@@H]([C@H]([C@@H]([C@H]1N)O[C@@H]2[C@@H]([C@H]([C@@H]([C@H](O2)CN)O)O)N)O[C@H]3[C@@H]([C@@H]([C@H](O3)CO)O[C@@H]4[C@@H]([C@H]([C@@H]([C@@H](O4)CN)O)O)N)O)O)N	NAFLD262	O(C[C@H]([C@H]([C@@H](C(=O)CO)O)O)O)[C@H]1O[C@H](CO)[C@H]([C@@H]([C@H]1O)O)O	0.139462
Drug47	C(=O)([O-])[O-].[Ca+2]	NAFLD201	C([N+](C)(C)C)[C@@H](CC(=O)[O-])O	0.286754
Drug48	COC1=C(C2=C[N+]3=C(C=C2C=C1)C4=CC5=C(C=C4CC3)OCO5)OC.[Cl-]	NAFLD268	O=C(O)C=1C=CC(=CC1)C2=NC(OC)=CC(=C2)C(=O)N3CCC4(CC(=O)C5=C(C=NN5C(C)C)C4)CC3	0.170084
Drug49	C[C@H]1[C@H]([C@@](C[C@@H](O1)O[C@@H]2[C@H]([C@@H]([C@H](O[C@H]2OC3=C4C=C5C=C3OC6=C(C=C(C=C6)[C@H]([C@H](C(=O)N[C@H](C(=O)N[C@H]5C(=O)N[C@@H]7C8=CC(=C(C=C8)O)C9=C(C=C(C=C9O)O)[C@H](NC(=O)[C@H]([C@@H](C1=CC(=C(O4)C=C1)Cl)O)NC7=O)C(=O)O)CC(=O)N)NC(=O)[C@@H]	NAFLD384	[CH-](#N)[Co+3]1234N5=C6[C@H]([C@@]([C@@]5([C@@H]5[N-]1C(=C(C1=N3C(=CC3=N2C(=C6C)[C@]([C@@H]3CCC(=O)N)(CC(=O)N)C)C([C@@H]1CCC(=O)N)(C)C)C)[C@]([C@H]5CC(=O)N)(C)CCC(=O)NC[C@H](OP(=O)(O[C@H]1C([C@@H](N2C=N4c3c2cc(c(c3)C)C)O[C@@H]1CO)O)[O-])C)C)(CC(=O)N)C)CCC(=O)N	0.202605
Drug50	CC1=C(C2=C(CC[C@@](O2)(C)CCC[C@H](C)CCC[C@H](C)CCCC(C)C)C(=C1O)C)C	NAFLD104	Cc1c2c(CC[C@](O2)(CC/C=C(/CC/C=C(/CCC=C(C)C)\C)\C)C)cc(c1)O	0.119148
Drug51	CC1=CC(=C(C=C1)NC2=C3C(=C(C=C2)NC4=C(C=C(C=C4)C)S(=O)(=O)[O-])C(=O)C5=CC=CC=C5C3=O)S(=O)(=O)[O-].[Na+].[Na+]	NAFLD268	O=C(O)C=1C=CC(=CC1)C2=NC(OC)=CC(=C2)C(=O)N3CCC4(CC(=O)C5=C(C=NN5C(C)C)C4)CC3	0.159769
Drug52	[Fe]	NAFLD55	[Ca]	0.121435
Drug53	[O-]S(=O)(=O)[O-].[Fe+2]	NAFLD32	[O-]C(=O)C[N+](C)(C)C	0.275089
Drug54	C[C@H](CCC(=O)O)[C@H]1CC[C@@H]2[C@@]1(CC[C@H]3[C@H]2[C@H](C[C@H]4[C@@]3(CC[C@H](C4)O)C)O)C	NAFLD184	O[C@H]1[C@@H]2[C@@H]([C@@]3([C@H]([C@H]1CC)C[C@@H](CC3)O)C)CC[C@]1([C@H]2CC[C@@H]1[C@@H](CCOS(=O)(=O)O)C)C.[Na]	0.135275
Drug55	CC1([C@@H](N2[C@H](S1)[C@@H](C2=O)NC(=O)[C@@H](C3=CC=C(C=C3)O)N)C(=O)O)C	NAFLD148	C1=C(C=C(C(=C1F)F)F)C2=CN(N=N2)C3C(C(OC(C3O)SC4=CC(=CN=C4)Br)CO)O	0.1663
Drug56	CC(=O)OC1=CC=CC=C1C(=O)NC2=NC=C(S2)[N+](=O)[O-]	NAFLD275	CCC1=CN=C(C=C1)CCOC2=CC=C(C=C2)C[C@@]3([H])SC(NC3=O)=O	0.147233
Drug57	C1=CC(=CC=C1C(=O)NCCC(=O)O)N=NC2=CC(=C(C=C2)O)C(=O)O	NAFLD403	O=C(O)C=CC(=O)O.O=C1SC(C(=O)N1)CC2=CC=C(OCCN(C3=NC=CC=C3)C)C=C2	0.109128
Drug58	CC(C)C1=C(C(=C(N1CC[C@H](C[C@H](CC(=O)O)O)O)C2=CC=C(C=C2)F)C3=CC=CC=C3)C(=O)NC4=CC=CC=C4	NAFLD268	O=C(O)C=1C=CC(=CC1)C2=NC(OC)=CC(=C2)C(=O)N3CCC4(CC(=O)C5=C(C=NN5C(C)C)C4)CC3	0.115243
Drug59	C1=CC=NC(=C1)C(C2=CC=C(C=C2)OS(=O)(=O)[O-])C3=CC=C(C=C3)OS(=O)(=O)[O-].[Na+].[Na+]	NAFLD403	O=C(O)C=CC(=O)O.O=C1SC(C(=O)N1)CC2=CC=C(OCCN(C3=NC=CC=C3)C)C=C2	0.177827
Drug60	CN(CCOC1=CC=C(C=C1)CC2C(=O)NC(=O)S2)C3=CC=CC=N3	NAFLD268	O=C(O)C=1C=CC(=CC1)C2=NC(OC)=CC(=C2)C(=O)N3CCC4(CC(=O)C5=C(C=NN5C(C)C)C4)CC3	0.111539
Drug61	CN(CC(=O)O)C(=N)N.O	NAFLD43	[K].C(CC(=O)O)(CC(=O)O)(C(=O)O)O.[Bi]	0.178428
Drug62	CC[C@@H]1[C@@]([C@@H]([C@H](C(=O)[C@@H](C[C@@]([C@@H]([C@H]([C@@H]([C@H](C(=O)O1)C)O[C@H]2C[C@@]([C@H]([C@@H](O2)C)O)(C)OC)C)O[C@H]3[C@@H]([C@H](C[C@H](O3)C)N(C)C)O)(C)OC)C)C)O)(C)O	NAFLD342	F[C@]1(C(=O)[C@@H]([C@@H](O[C@@H]2O[C@@H](C[C@H](N(C)C)[C@H]2O)C)[C@](OC)(C[C@H](C(=O)[C@@H]([C@H]2N(C(=O)O[C@@]2([C@H](OC1=O)CC)C)CCCCn1nnc(c1)c1cc(N)ccc1)C)C)C)C)C	0.147784
Drug63	COC1=C(C(=CC=C1)OC)C2=CC(=NN2C3=C4C=CC(=CC4=NC=C3)Cl)C(=O)NC5(C6CC7CC(C6)CC5C7)C(=O)O	NAFLD268	O=C(O)C=1C=CC(=CC1)C2=NC(OC)=CC(=C2)C(=O)N3CCC4(CC(=O)C5=C(C=NN5C(C)C)C4)CC3	0.129501
Drug64	CN(CC1=CN=C2C(=N1)C(=NC(=N2)N)N)C3=CC=C(C=C3)C(=O)N[C@@H](CCC(=O)O)C(=O)O	NAFLD214	C1=CC(=CC=C1C2=NN(N=N2)CC(CC(=O)O)N)OC3=C(C=C(C=N3)Cl)F	0.128071
Drug65	CC1=C(SC(=N1)C2=CC(=C(C=C2)OCC(C)C)C#N)C(=O)O	NAFLD465	CC(C)C1=CC2=C(OC3=NC(N)=C(C=C3C2=O)C(O)=O)C=C1	0.152443
Drug66	CC1=C(C(=O)C=CO1)[O-].CC1=C(C(=O)C=CO1)[O-].CC1=C(C(=O)C=CO1)[O-].[Fe+3]	NAFLD324	CCO[C@H](COC1=CC=C(C=C1)C(F)(F)F)CSC1=CC(C)=C(OCC(O)=O)C=C1	0.232067
Drug67	C[C@H]1[C@H]([C@H]([C@@H]([C@@H](O1)O[C@@H]2[C@H]([C@H]([C@H](O[C@H]2O[C@H]([C@@H](CO)O)[C@@H]([C@H](C=O)O)O)CO)O)O)O)O)O	NAFLD262	O(C[C@H]([C@H]([C@@H](C(=O)CO)O)O)O)[C@H]1O[C@H](CO)[C@H]([C@@H]([C@H]1O)O)O	0.0937863
Drug68	CCC(=O)O[C@H](CC(=O)[O-])C[N+](C)(C)C	NAFLD201	C([N+](C)(C)C)[C@@H](CC(=O)[O-])O	0.160467
Drug69	CC1=CC(=NO1)NS(=O)(=O)C2=CC=C(C=C2)N.COC1=CC(=CC(=C1OC)OC)CC2=CN=C(N=C2N)N	NAFLD541	CCCC1=NC(=C(N1CC1=CC=C(C=C1)C1=C(C=CC=C1)C1=NN=NN1)C(O)=O)C漏漏O	0.114843
Drug70	C[C@@H]1C[C@@H]([C@@H]2[C@H](C[C@H]([C@@](O2)(C(=O)C(=O)N3CCCC[C@H]3C(=O)O[C@@H]([C@@H]([C@H](CC(=O)[C@@H](/C=C(/C1)\\C)CC=C)O)C)/C(=C/[C@@H]4CC[C@H]([C@@H](C4)OC)O)/C)O)C)OC)OC	NAFLD303	Oc1c2c3c4O[C@](C3=O)(C)O/C=C/[C@H](OC)[C@@H](C)[C@@H](OC(=O)C)[C@H](C)[C@@H]([C@@H]([C@H]([C@H](/C=C/C=C(\C(=O)Nc(c1/C=N/N1CCN(CC1)C)c(c2c(c4C)O)O)/C)C)O)C)O	0.142256
Drug71	CC(C)C1=NC(=NC(=C1/C=C/[C@H](C[C@H](CC(=O)O)O)O)C2=CC=C(C=C2)F)N(C)S(=O)(=O)C	NAFLD312	C(=C\[C@H](C[C@H](CC(=O)O)O)O)/c1c(nc(nc1C(C)C)N(S(=O)(=O)C)C)c1ccc(cc1)F	0.178699
Drug72	C[C@H]1[C@H](O1)P(=O)(O)O	NAFLD145	S(=O)(=O)(O[C@H]1[C@@H](O)[C@H](O)[C@H](O[C@H]1C)C)O	0.210513
Drug73	CC[C@@H]1[C@@]([C@@H]([C@H](N(C[C@@H](C[C@@]([C@@H]([C@H]([C@@H]([C@H](C(=O)O1)C)O[C@H]2C[C@@]([C@H]([C@@H](O2)C)O)(C)OC)C)O[C@H]3[C@@H]([C@H](C[C@H](O3)C)N(C)C)O)(C)O)C)C)C)O)(C)O	NAFLD25	O([C@@H]1[C@@H](C)[C@H](O[C@H]2C[C@](OC)(C)[C@H]([C@@H](O2)C)O)[C@@H](C)C(=O)O[C@H](CC)[C@@]([C@@H]([C@H](N(C[C@@H](C[C@@]1(C)O)C)C)C)O)(C)O)[C@H]1[C@H](O)[C@@H](N(C)C)C[C@H](O1)C	0.15139
Drug74	CC(C)C[C@@H](C(=O)O)N[C@@H](CC1=CN=CN1CC2=CC(=CC(=C2)Cl)Cl)C(=O)O	NAFLD214	C1=CC(=CC=C1C2=NN(N=N2)CC(CC(=O)O)N)OC3=C(C=C(C=N3)Cl)F	0.173052
Drug75	C1CC1COC2=C(C=CC(=C2)C(=O)NC3=C(C=NC=C3Cl)Cl)OC(F)F	NAFLD214	C1=CC(=CC=C1C2=NN(N=N2)CC(CC(=O)O)N)OC3=C(C=C(C=N3)Cl)F	0.107868
Drug76	CCCCCC1=CC(=C(C(=C1)O)[C@@H]2C=C(CC[C@H]2C(=C)C)C)O	NAFLD371	C(CC=C(CCC=C(CCC=C(C)C)C)C)C1(C)Oc2c(CC1)cc(cc2)O	0.122131
Drug77	C([C@H]([C@H]([C@@H]([C@H](C(=O)[O-])O)O)O)O)O.C([C@H]([C@H]([C@@H]([C@H](C(=O)[O-])O)O)O)O)O.C([C@H]([C@H]([C@@H]([C@H](C(=O)[O-])O)O)O)O)O.[Fe+3]	NAFLD386	[C@@H](CO)(O)[C@@H]1C(=C(C(=O)O1)O)O	0.290393
Drug78	CC(C)C1=C(C(=C(N1CC[C@H](C[C@H](CC(=O)[O-])O)O)C2=CC=C(C=C2)F)C3=CC=CC=C3)C(=O)NC4=CC=CC=C4.CC(C)C1=C(C(=C(N1CC[C@H](C[C@H](CC(=O)[O-])O)O)C2=CC=C(C=C2)F)C3=CC=CC=C3)C(=O)NC4=CC=CC=C4.O.O.O.[Ca+2]	NAFLD412	O=C1[O-][Mg+2]2([O-]C(=O)C(O2CC)CC3=CC=C(OCCN4C(=CC=C4C)C=5C=CC(SC)=CC5)C=C3)O(CC)C1CC6=CC=C(OCCN7C(=CC=C7C)C=8C=CC(SC)=CC8)C=C6	0.165503
Drug79	C1=NC2=C(N1)C(=S)N=CN2	NAFLD541	CCCC1=NC(=C(N1CC1=CC=C(C=C1)C1=C(C=CC=C1)C1=NN=NN1)C(O)=O)C漏漏O	0.17145
Drug80	COC1=C(C=CC(=C1)/C=C/C(=O)CC(=O)/C=C/C2=CC(=C(C=C2)O)OC)O	NAFLD133	CC(OC(C(C)(OC1=CC=C(C(C2=CC=C(Cl)C=C2)=O)C=C1)C)=O)C	0.194435
Drug81	CC(C)(C)C#C/C=C/CN(C)CC1=CC=CC2=CC=CC=C21	NAFLD324	CCO[C@H](COC1=CC=C(C=C1)C(F)(F)F)CSC1=CC(C)=C(OCC(O)=O)C=C1	0.150543
Drug82	CCOC1=C(C=C(C=C1)C2=NC(=CS2)C3=NC(=CC=C3)C(=O)O)OCC	NAFLD268	O=C(O)C=1C=CC(=CC1)C2=NC(OC)=CC(=C2)C(=O)N3CCC4(CC(=O)C5=C(C=NN5C(C)C)C4)CC3	0.101445
Drug83	CC(C)OC1=CC=CC(=C1)CC(=O)N2CCC[C@](C2)(CC[N+]34CCC(CC3)(CC4)C5=CC=CC=C5)C6=CC(=C(C=C6)Cl)Cl.C1=CC=C(C=C1)S(=O)(=O)[O-]	NAFLD268	O=C(O)C=1C=CC(=CC1)C2=NC(OC)=CC(=C2)C(=O)N3CCC4(CC(=O)C5=C(C=NN5C(C)C)C4)CC3	0.162276
Drug84	C1=CC=C(C=C1)CC2=CC=C(C=C2)C3=CSC(=N3)N	NAFLD275	CCC1=CN=C(C=C1)CCOC2=CC=C(C=C2)C[C@@]3([H])SC(NC3=O)=O	0.09433
Drug85	CCCC(=O)[O-].[Na+]	NAFLD32	[O-]C(=O)C[N+](C)(C)C	0.306409
Drug86	CC1=C(C(=O)C2=CC=CC=C2C1=O)C/C=C(\\C)/CCCC(C)CCCC(C)CCCC(C)C	NAFLD151	O=C(CC(CCCCC)C)CCc1cc(OC)c(O)cc1.O=C(CCc1cc(OC)c(O)cc1)/C=C/CCCCC	0.180777
Drug87	CCCCC/C=C\\C[C@H](/C=C/C=C/C=C\\[C@H](CCCC(=O)O)O)O	NAFLD105	C(=C\C/C=C\CCC(=O)O)\C/C=C\C/C=C\C/C=C\C/C=C\CC	0.208969
Drug88	C[C@H](CCCC(C)C)[C@H]1CC[C@@H]\\2[C@@]1(CCC/C2=C\\C=C/3\\C[C@H](CCC3=C)O)C	NAFLD387	C[C@]12[C@H](/C(=C/C=C/3\C(=C)CC[C@@H](C3)O)/CCC2)CC[C@@H]1[C@@H](CCCC(C)C)C	0.169313
Drug89	CCCC1O[C@@H]2C[C@H]3[C@@H]4CCC5=CC(=O)C=C[C@@]5([C@H]4[C@H](C[C@@]3([C@@]2(O1)C(=O)CO)C)O)C	NAFLD386	[C@@H](CO)(O)[C@@H]1C(=C(C(=O)O1)O)O	0.270724
Drug90	C/C(=C\\C=C\\C=C(\\C=C\\C=C(\\C(=O)O[C@@H]1O[C@@H]([C@H]([C@@H]([C@H]1O)O)O)CO[C@@H]2O[C@@H]([C@H]([C@@H]([C@H]2O)O)O)CO)/C)/C)/C=C/C=C(/C(=O)O[C@@H]3O[C@@H]([C@H]([C@@H]([C@H]3O)O)O)CO[C@@H]4O[C@@H]([C@H]([C@@H]([C@H]4O)O)O)CO)\\C	NAFLD90	C(O[C@@H]1O[C@H](CO)[C@H]([C@@H]([C@H]1O)O)O)[C@H]1O[C@@H](OC(=O)/C(=C/C=C/C(=C/C=C/C=C(/C=C/C=C(/C(=O)O[C@@H]2O[C@H](CO[C@@H]3O[C@H](CO)[C@H]([C@@H]([C@H]3O)O)O)[C@H]([C@@H]([C@H]2O)O)O)\C)\C)/C)/C)[C@@H]([C@H]([C@@H]1O)O)O	0.108781
Drug91	C[C@H]1[C@@H]([C@H]([C@H]([C@@H](O1)OC[C@@H]2[C@H]([C@@H]([C@H]([C@@H](O2)OC3=CC(=C4C(=C3)OC(=CC4=O)C5=CC(=C(C=C5)OC)O)O)O)O)O)O)O)O	NAFLD386	[C@@H](CO)(O)[C@@H]1C(=C(C(=O)O1)O)O	0.192349
Drug92	CC[C@H]1C(=O)N(CC(=O)N([C@H](C(=O)N[C@H](C(=O)N([C@H](C(=O)N[C@H](C(=O)N[C@@H](C(=O)N([C@H](C(=O)N([C@H](C(=O)N([C@H](C(=O)N([C@H](C(=O)N1)[C@@H]([C@H](C)C/C=C/C)O)C)C(C)C)C)CC(C)C)C)CC(C)C)C)C)C)CC(C)C)C)C(C)C)CC(C)C)C)C	NAFLD91	[C@H]([C@@H](CCCCCCNC(=O)C)C)(O)[C@@H]1N(C)C(=O)[C@H](C(C)C)N(C)C(=O)[C@H](CC(C)C)N(C)C(=O)[C@H](CC(C)C)N(C)C(=O)[C@@H](C)NC(=O)[C@H](C)NC(=O)[C@@H](N(C(=O)[C@@H](NC(=O)[C@@H](N(C(=O)[C@H](N(C(=O)[C@@H](NC1=O)CC)C)C)C)CC(C)C)C(C)C)C)CC(C)C	0.160197
Drug93	CCCCCCC(C)(C)C1=CC(=C2[C@@H]3CC(=O)CC[C@H]3C(OC2=C1)(C)C)O	NAFLD371	C(CC=C(CCC=C(CCC=C(C)C)C)C)C1(C)Oc2c(CC1)cc(cc2)O	0.160442
Drug94	CN1CC[C@]23[C@@H]4[C@H]1CC5=C2C(=C(C=C5)O)O[C@H]3[C@H](C=C4)O	NAFLD214	C1=CC(=CC=C1C2=NN(N=N2)CC(CC(=O)O)N)OC3=C(C=C(C=N3)Cl)F	0.202012
Drug95	C[C@@]12CC[C@H]([C@@]([C@H]1CCC(=C)[C@H]2C/C=C/3\\[C@@H](COC3=O)O)(C)CO)O	NAFLD184	O[C@H]1[C@@H]2[C@@H]([C@@]3([C@H]([C@H]1CC)C[C@@H](CC3)O)C)CC[C@]1([C@H]2CC[C@@H]1[C@@H](CCOS(=O)(=O)O)C)C.[Na]	0.125013
Drug96	C1=CC(=CC=C1C(=O)N/N=C/C2=CC=C(O2)[N+](=O)[O-])O	NAFLD214	C1=CC(=CC=C1C2=NN(N=N2)CC(CC(=O)O)N)OC3=C(C=C(C=N3)Cl)F	0.151636
Drug97	C1CC1CN2CC[C@]34[C@@H]5C(=O)CC[C@]3([C@H]2CC6=C4C(=C(C=C6)O)O5)O	NAFLD192	O[C@@]12[C@@]34c5c(O[C@H]3C(=C)CC2)c(O)ccc5C[C@H]1N(CC4)CC1CC1	0.220878
Drug98	CN1CC[C@@]23CCCC[C@@H]2[C@@H]1CC4=C3C=C(C=C4)OC	NAFLD275	CCC1=CN=C(C=C1)CCOC2=CC=C(C=C2)C[C@@]3([H])SC(NC3=O)=O	0.162558
Drug99	CO/N=C(/C1=CC=CO1)\\C(=O)N[C@H]2[C@@H]3N(C2=O)C(=C(CS3)COC(=O)N)C(=O)O	NAFLD214	C1=CC(=CC=C1C2=NN(N=N2)CC(CC(=O)O)N)OC3=C(C=C(C=N3)Cl)F	0.185986
Drug100	CN1C(=NC(=O)C(=O)N1)SCC2=C(N3[C@@H]([C@@H](C3=O)NC(=O)/C(=N\\OC)/C4=CSC(=N4)N)SC2)C(=O)O	NAFLD214	C1=CC(=CC=C1C2=NN(N=N2)CC(CC(=O)O)N)OC3=C(C=C(C=N3)Cl)F	0.208374
Drug101	C/C(=N\\N=C(N)N)/C1=CC(=CC(=C1)NC(=O)CCCCCCCCC(=O)NC2=CC(=CC(=C2)/C(=N/N=C(N)N)/C)/C(=N/N=C(N)N)/C)/C(=N/N=C(N)N)/C	NAFLD548	CC1=CC(\C=C\C#N)=CC漏=C1NC1=CC=NC(NC2=CC=C(C=C2)C#N)=N1	0.214846
Drug102	C(=C/C(=O)[O-])\\C(=O)[O-].[Fe+2]	NAFLD201	C([N+](C)(C)C)[C@@H](CC(=O)[O-])O	0.209195
Drug103	C[C@H]1/C=C/C=C(\\C(=O)NC2=C(C3=C(C4=C(C(=C3O)C)O[C@@](C4=O)(O/C=C/[C@@H]([C@H]([C@H]([C@@H]([C@@H]([C@@H]([C@H]1O)C)O)C)OC(=O)C)C)OC)C)C5=C2N6C=CC(=CC6=N5)C)O)/C	NAFLD304	O=C1c2c3c4c(n5c(n4)cc(cc5)C)c4c(c3c(c(c2O[C@]1(C)O/C=C/[C@H](OC)[C@@H](C)[C@@H](OC(=O)C)[C@H](C)[C@H](O)[C@H](C)[C@H]([C@H](/C=C/C=C(\C(=O)N4)/C)C)O)C)O)O	0.133391
Drug104	CC\\1=C(C2=C(/C1=C\\C3=CC=NC=C3)C=CC(=C2)F)CC(=O)NCC4=CC=CC=C4.Cl	NAFLD360	CCCC1=NC2=C(N1CC3=CC=C(C4=CC=CC=C4C(O)=O)C=C3)C=C(C5=NC6=CC=CC=C6N5C)C=C2C	0.131535
Drug105	CC1([C@@H](N2[C@H](S1)[C@@H](C2=O)NC(=O)[C@@H](C3=CC=CC=C3)N=C)C(=O)O)C	NAFLD275	CCC1=CN=C(C=C1)CCOC2=CC=C(C=C2)C[C@@]3([H])SC(NC3=O)=O	0.179518
Drug106	C[C@@H]1CC[C@H]2[C@H]([C@@H](O[C@H]3[C@@]24[C@H]1CC[C@](O3)(OO4)C)OC(=O)CCC(=O)O)C	NAFLD184	O[C@H]1[C@@H]2[C@@H]([C@@]3([C@H]([C@H]1CC)C[C@@H](CC3)O)C)CC[C@]1([C@H]2CC[C@@H]1[C@@H](CCOS(=O)(=O)O)C)C.[Na]	0.147612
Drug107	B([C@@H]1CCCN1C(=O)[C@H](C(C)C)N)(O)O	NAFLD199	[C@@H](C(=O)O)(C)N	0.188908
Drug108	COCC1=CC=CC(=C1)C[C@@H](/C=C/[C@H]2[C@@H](CC(=O)[C@@H]2CCSCCCC(=O)OC)O)O	NAFLD371	C(CC=C(CCC=C(CCC=C(C)C)C)C)C1(C)Oc2c(CC1)cc(cc2)O	0.178477
Drug109	COC1=CC=CC(=C1)C2=CC(=C(C=C2)NC(=O)C3=C(CCC3)C(=O)O)F	NAFLD214	C1=CC(=CC=C1C2=NN(N=N2)CC(CC(=O)O)N)OC3=C(C=C(C=N3)Cl)F	0.13036
Drug110	CN1C2=C(C=C(C=C2)N(C)C)C(=O)N(C1=O)C3=CC=C(C=C3)C[C@@H](C(=O)OC)NC(=O)C4=C(C=CC=C4Cl)Cl	NAFLD268	O=C(O)C=1C=CC(=CC1)C2=NC(OC)=CC(=C2)C(=O)N3CCC4(CC(=O)C5=C(C=NN5C(C)C)C4)CC3	0.109868
Drug111	CCOC1=CC=C(C=C1)CC2=C(C=CC(=C2)[C@H]3[C@@H]([C@H]([C@@H]([C@H](O3)CO)O)O)O)Cl	NAFLD148	C1=C(C=C(C(=C1F)F)F)C2=CN(N=N2)C3C(C(OC(C3O)SC4=CC(=CN=C4)Br)CO)O	0.152412
Drug112	C[C@@H]1CCN(C[C@@H]1N(C)C2=NC=NC3=C2C=CN3)C(=O)CC#N	NAFLD538	OC1(N2CCN=C2C2=CC=CC=C12)C1=CC=C(Cl)C=C1	0.201918
Drug113	CC[C@H]1/C=C(/[C@H](C/C=C/C=C(/C(=O)O[C@@H](C/C=C(/C=C(/[C@@H]1O[C@H]2[C@H]([C@H]([C@@H](C(O2)(C)C)OC(=O)C(C)C)O)O)\\C)\\C)[C@@H](C)O)\\CO[C@H]3[C@H]([C@H]([C@@H]([C@H](O3)C)OC(=O)C4=C(C(=C(C(=C4O)Cl)O)Cl)CC)O)OC)O)\\C	NAFLD304	O=C1c2c3c4c(n5c(n4)cc(cc5)C)c4c(c3c(c(c2O[C@]1(C)O/C=C/[C@H](OC)[C@@H](C)[C@@H](OC(=O)C)[C@H](C)[C@H](O)[C@H](C)[C@H]([C@H](/C=C/C=C(\C(=O)N4)/C)C)O)C)O)O	0.148353
Drug114	C[C@@H]1CCN(C[C@@H]1N(C)C2=NC=NC3=C2C=CN3)C(=O)CC#N.C(C(=O)O)C(CC(=O)O)(C(=O)O)O	NAFLD214	C1=CC(=CC=C1C2=NN(N=N2)CC(CC(=O)O)N)OC3=C(C=C(C=N3)Cl)F	0.189619
Drug115	COC1=CC=C(C=C1)N2C3=C(CCN(C3=O)C4=CC=C(C=C4)N5CCCCC5=O)C(=N2)C(=O)N	NAFLD360	CCCC1=NC2=C(N1CC3=CC=C(C4=CC=CC=C4C(O)=O)C=C3)C=C(C5=NC6=CC=CC=C6N5C)C=C2C	0.155517
Drug116	CN1CCN(CC1)C2=NC3=CC=CC=C3C(=N2)C4=C(C(=O)NC4=O)C5=CNC6=CC=CC=C65	NAFLD360	CCCC1=NC2=C(N1CC3=CC=C(C4=CC=CC=C4C(O)=O)C=C3)C=C(C5=NC6=CC=CC=C6N5C)C=C2C	0.0949933
Drug117	CC(C)(C)C1=CC=C(C=C1)S(=O)(=O)NC2=C(C=C(C=C2)Cl)C(=O)C3=CC=[N+](C=C3)[O-]	NAFLD268	O=C(O)C=1C=CC(=CC1)C2=NC(OC)=CC(=C2)C(=O)N3CCC4(CC(=O)C5=C(C=NN5C(C)C)C4)CC3	0.143023
Drug118	C1CN(CCN1)S(=O)(=O)C2=C(C=CC(=C2O)NC(=O)NC3=C(C(=CC=C3)F)Cl)Cl	NAFLD148	C1=C(C=C(C(=C1F)F)F)C2=CN(N=N2)C3C(C(OC(C3O)SC4=CC(=CN=C4)Br)CO)O	0.103602
Drug119	C1=CC=C(C=C1)COC2=CC(=CC=C2)SC3=CC(=C(C=C3)CCC(CO)(CO)N)Cl.Cl	NAFLD214	C1=CC(=CC=C1C2=NN(N=N2)CC(CC(=O)O)N)OC3=C(C=C(C=N3)Cl)F	0.113148
Drug120	COC[C@@H](CN1C(=O)C=NN(C1=O)C2=CC(=C(C=C2)Cl)C(=O)NCC3(CCCCCC3)O)O	NAFLD148	C1=C(C=C(C(=C1F)F)F)C2=CN(N=N2)C3C(C(OC(C3O)SC4=CC(=CN=C4)Br)CO)O	0.151715
Drug121	CCOC1=C(C=CC(=C1)[C@@H](CS(=O)(=O)C)N2C(=O)C3=C(C2=O)C(=CC=C3)NC(=O)C)OC	NAFLD268	O=C(O)C=1C=CC(=CC1)C2=NC(OC)=CC(=C2)C(=O)N3CCC4(CC(=O)C5=C(C=NN5C(C)C)C4)CC3	0.148374
Drug122	C1COC[C@H]1OC2=CC=C(C=C2)CC3=C(C=CC(=C3)[C@H]4[C@@H]([C@H]([C@@H]([C@H](O4)CO)O)O)O)Cl	NAFLD148	C1=C(C=C(C(=C1F)F)F)C2=CN(N=N2)C3C(C(OC(C3O)SC4=CC(=CN=C4)Br)CO)O	0.151801
Drug123	CC1=CN(C(=O)NC1=O)[C@H]2C[C@@H]([C@H](O2)COP(=S)([O-])O[C@H]3C[C@@H](O[C@@H]3COP(=S)([O-])O[C@H]4C[C@@H](O[C@@H]4COP(=S)([O-])O[C@H]5C[C@@H](O[C@@H]5COP(=S)([O-])O[C@H]6C[C@@H](O[C@@H]6COP(=S)([O-])O[C@H]7C[C@@H](O[C@@H]7COP(=S)([O-])O[C@H]8C[C@@H](O[C@@H	NAFLD342	F[C@]1(C(=O)[C@@H]([C@@H](O[C@@H]2O[C@@H](C[C@H](N(C)C)[C@H]2O)C)[C@](OC)(C[C@H](C(=O)[C@@H]([C@H]2N(C(=O)O[C@@]2([C@H](OC1=O)CC)C)CCCCn1nnc(c1)c1cc(N)ccc1)C)C)C)C)C	0.248007
Drug124	C[C@]12CC[C@@H](CC1=C[C@@H]([C@@H]3[C@@H]2CC[C@]4([C@H]3CC[C@]4(C#C)O)C)O)O	NAFLD110	C[C@@]12[C@@H]3[C@@H](C3)C(=O)C=C2C(=C[C@@H]2[C@@H]1CC[C@]1([C@H]2CC[C@]1(OC(=O)C)C(=O)C)C)Cl.C[C@]12[C@H]([C@H]3[C@H](CC2)c2c(CC3)cc(cc2)O)CC[C@]1(C#C)O	0.133923
Drug125	CC1([C@@H](N2[C@H](S1)[C@@H](C2=O)NC(=O)[C@@H](C3=CC=C(C=C3)O)N)C(=O)O)C.C1[C@@H]2N(C1=O)[C@H](/C(=C/CO)/O2)C(=O)[O-].[K+]	NAFLD114	O[C@@]12[C@H]([C@H](N(C)C)C(=C(C2=O)C(=O)N)O)[C@@H](O)[C@H]2C(=C1O)C(=O)c1c([C@@H]2C)cccc1O	0.201337
Drug126	C[C@H]1C[C@H]2[C@@H]3CC[C@@]([C@]3(C[C@@H]([C@@H]2[C@@]4(C1=CC(=O)C=C4)C)O)C)(C(=O)COC(=O)CCC(=O)[O-])O.[Na+]	NAFLD184	O[C@H]1[C@@H]2[C@@H]([C@@]3([C@H]([C@H]1CC)C[C@@H](CC3)O)C)CC[C@]1([C@H]2CC[C@@H]1[C@@H](CCOS(=O)(=O)O)C)C.[Na]	0.228433
Drug127	C[C@]12CCC(=O)C=C1CC[C@@H]3[C@@H]2[C@H](C[C@]4([C@H]3CC[C@@]4(C(=O)COC(=O)CCC(=O)[O-])O)C)O.[Na+]	NAFLD110	C[C@@]12[C@@H]3[C@@H](C3)C(=O)C=C2C(=C[C@@H]2[C@@H]1CC[C@]1([C@H]2CC[C@]1(OC(=O)C)C(=O)C)C)Cl.C[C@]12[C@H]([C@H]3[C@H](CC2)c2c(CC3)cc(cc2)O)CC[C@]1(C#C)O	0.188466
Drug128	CC1=C(SC(=N1)C2=CN=CC=C2)C(=O)NC3=CC=CC=C3C4=CN5C(=CSC5=N4)CN6CCOCC6	NAFLD360	CCCC1=NC2=C(N1CC3=CC=C(C4=CC=CC=C4C(O)=O)C=C3)C=C(C5=NC6=CC=CC=C6N5C)C=C2C	0.0837361
Drug129	CCSC1C(=CC2=C(O1)C=C(C=C2)O)C3=CC=C(C=C3)O	NAFLD275	CCC1=CN=C(C=C1)CCOC2=CC=C(C=C2)C[C@@]3([H])SC(NC3=O)=O	0.134846
Drug130	CCOC(=O)[C@H](CC1=CC=C(C=C1)C2=CC(=NC(=N2)N)O[C@H](C3=C(C=C(C=C3)Cl)N4C=CC(=N4)C)C(F)(F)F)N.C1=CC=C(C=C1)C(=O)NCC(=O)O	NAFLD268	O=C(O)C=1C=CC(=CC1)C2=NC(OC)=CC(=C2)C(=O)N3CCC4(CC(=O)C5=C(C=NN5C(C)C)C4)CC3	0.125004
Drug131	C(C[C@@H](C[C@@H](C(=O)O)N)C(=O)O)C[18F]	NAFLD95	C(CS)N.[C@@H]([C@H](C(=O)O)O)(C(=O)O)O	0.127261
Drug132	CC1=CC2=C(C=C1C)N(C=N2)[C@@H]3[C@@H]([C@@H]([C@H](O3)CO)OP(=O)([O-])O[C@H](C)CNC(=O)CC[C@@]\\4([C@H]([C@@H]5[C@]6([C@@]([C@@H](C(=N6)/C(=C\\7/[C@@]([C@@H](C(=N7)/C=C\\8/C([C@@H](C(=N8)/C(=C4\\[N-]5)/C)CCC(=O)N)(C)C)CCC(=O)N)(C)CC(=O)N)/C)CCC(=O)N)(C)CC(=O)N)C	NAFLD384	[CH-](#N)[Co+3]1234N5=C6[C@H]([C@@]([C@@]5([C@@H]5[N-]1C(=C(C1=N3C(=CC3=N2C(=C6C)[C@]([C@@H]3CCC(=O)N)(CC(=O)N)C)C([C@@H]1CCC(=O)N)(C)C)C)[C@]([C@H]5CC(=O)N)(C)CCC(=O)NC[C@H](OP(=O)(O[C@H]1C([C@@H](N2C=N4c3c2cc(c(c3)C)C)O[C@@H]1CO)O)[O-])C)C)(CC(=O)N)C)CCC(=O)N	0.166637
Drug133	CC1(CN(C1)C(=O)C2=CC=C(C=C2)C3=CC=CC4=NC(=NN43)NC(=O)C5CC5)C	NAFLD275	CCC1=CN=C(C=C1)CCOC2=CC=C(C=C2)C[C@@]3([H])SC(NC3=O)=O	0.0944664
Drug134	C1CCC(C1)C2=C(C=C(C=C2)COC3=CC4=C(C=C3)NC5=C4CC[C@@H]5CC(=O)O)C(F)(F)F	NAFLD268	O=C(O)C=1C=CC(=CC1)C2=NC(OC)=CC(=C2)C(=O)N3CCC4(CC(=O)C5=C(C=NN5C(C)C)C4)CC3	0.103376
Drug135	CCCCCCCCCCCCCCCCOC[C@H](COP(=O)([O-])OCC[N+](C)(C)C)OCCCCC(=O)O	NAFLD273	P(=O)(OCC[N+](C)(C)C)(OC[C@H](OC(=O)CCCCCCC/C=C\C/C=C\CCCCC)COC(=O)CCCCCCCCCCCCCCCCC)[O-]	0.130706
Drug136	C1CC1C(=O)NC2=NN3C(=N2)C=CC=C3C4=CC=C(C=C4)CN5CCS(=O)(=O)CC5	NAFLD268	O=C(O)C=1C=CC(=CC1)C2=NC(OC)=CC(=C2)C(=O)N3CCC4(CC(=O)C5=C(C=NN5C(C)C)C4)CC3	0.109649
Drug137	C1=CC2=C(C(=C1)Cl)N=C(C=C2)NC3=CC=C(C=C3)OC(F)(F)F	NAFLD214	C1=CC(=CC=C1C2=NN(N=N2)CC(CC(=O)O)N)OC3=C(C=C(C=N3)Cl)F	0.124152
Drug138	CC(C)(C)OC(=O)N1CCN(CC1)CC2=C(C(=O)N(C=C2)CC3=CC=C(C=C3)Cl)O	NAFLD268	O=C(O)C=1C=CC(=CC1)C2=NC(OC)=CC(=C2)C(=O)N3CCC4(CC(=O)C5=C(C=NN5C(C)C)C4)CC3	0.161575
Drug139	CC(C)OC1=C(C=C(C=C1)C2=NC(=NO2)C3=C4CC[C@@H](C4=CC=C3)NCCO)C#N	NAFLD268	O=C(O)C=1C=CC(=CC1)C2=NC(OC)=CC(=C2)C(=O)N3CCC4(CC(=O)C5=C(C=NN5C(C)C)C4)CC3	0.0937163
Drug140	C1CN(CCC1N2CC(C2)(CC#N)N3C=C(C=N3)C4=C5C=CNC5=NC=N4)C(=O)C6=C(C(=NC=C6)C(F)(F)F)F	NAFLD214	C1=CC(=CC=C1C2=NN(N=N2)CC(CC(=O)O)N)OC3=C(C=C(C=N3)Cl)F	0.130454
Drug141	C([C@@H]([C@@H]1C(=C(C(=O)O1)O)O)O)O	NAFLD386	[C@@H](CO)(O)[C@@H]1C(=C(C(=O)O1)O)O	0.097579
Drug142	C[C@@H]1[C@H]2[C@@H]([C@H]3[C@@H](C(=O)C(=C([C@]3(C(=O)C2=C(C4=C1C=CC=C4O)O)O)O)C(=O)N)N(C)C)O	NAFLD386	[C@@H](CO)(O)[C@@H]1C(=C(C(=O)O1)O)O	0.175485
Drug143	CN(C)[C@H]1[C@@H]2C[C@@H]3CC4=C(C=CC(=C4C(=C3C(=O)[C@@]2(C(=C(C1=O)C(=O)N)O)O)O)O)N(C)C	NAFLD386	[C@@H](CO)(O)[C@@H]1C(=C(C(=O)O1)O)O	0.180161
Drug144	CC(=O)CC(C1=CC=CC=C1)C2=C(C3=CC=CC=C3OC2=O)O	NAFLD465	CC(C)C1=CC2=C(OC3=NC(N)=C(C=C3C2=O)C(O)=O)C=C1	0.133185
Drug145	C[C@@H](C(=O)[O-])O.O.[OH-].[OH-].[Na+].[Na+].[Cl-].[Cl-].[K+].[Ca+2]	NAFLD76	[Cr+3].[O-]C(=O)c1ncccc1.[O-]C(=O)c1ncccc1.[O-]C(=O)c1ncccc1	0.288087
Drug146	C[C@@]1(CCN1C(=O)C2=CSC3=CC=CC=C32)C(=O)N(CCCC(=O)O)CC4=CC(=CC=C4)Cl	NAFLD360	CCCC1=NC2=C(N1CC3=CC=C(C4=CC=CC=C4C(O)=O)C=C3)C=C(C5=NC6=CC=CC=C6N5C)C=C2C	0.132974
Drug147	C1[C@@H]2CC3(C[C@@H](C2NC4=C5C=CNC5=NC=C4C(=O)N)CC1C3)O	NAFLD88	O=C(N)C1(NCC)CCN(C=2N=CN=C3C2N=C(C=4C=CC=CC4Cl)N3C5=CC=C(Cl)C=C5)CC1	0.163634
Drug148	CC[C@@H]1CN(C[C@@H]1C2=CN=C3N2C4=C(NC=C4)N=C3)C(=O)NCC(F)(F)F	NAFLD88	O=C(N)C1(NCC)CCN(C=2N=CN=C3C2N=C(C=4C=CC=CC4Cl)N3C5=CC=C(Cl)C=C5)CC1	0.166704
Drug149	CO[C@@H](CC1=CC=C(C=C1)N)C(=O)O	NAFLD33	CC(C(O)=O)(OC1=CC=C(CCNC(C2=CC=C(Cl)C=C2)=O)C=C1)C	0.131812
Drug150	CCCCCCCOC1=C(C=C(C=C1)CCC(CO)(CO)N)C(F)(F)F.Cl	NAFLD33	CC(C(O)=O)(OC1=CC=C(CCNC(C2=CC=C(Cl)C=C2)=O)C=C1)C	0.152534
Drug151	CC[C@H]1C[C@H](C[C@H]([C@@H]1O[C@H]2[C@H]([C@@H]([C@@H]([C@@H](O2)C)O)O)O)O[C@H]3[C@@H]([C@H]([C@H]([C@H](O3)CO)O)O[C@@H](CC4CCCCC4)C(=O)O)NC(=O)C)C(=O)NCCNC(=O)CCOCCOCCOCCOCCOCCOCCOCCOCCOCCOCCOCCOC	NAFLD13	O[C@H]1[C@@H]2[C@@H]([C@@]3([C@H](C1)C[C@H](CC3)NC(=O)CCCCCCCCCCCCCCCCCCC)C)C[C@@H]([C@]1([C@H]2CC[C@@H]1[C@@H](CCC(=O)O)C)C)O	0.215593
Drug152	C1CC1C#CC2=CC3=C(C=C2)C4=CC(=NC(=O)N4CC3)OC[C@@H]5COCCO5	NAFLD275	CCC1=CN=C(C=C1)CCOC2=CC=C(C=C2)C[C@@]3([H])SC(NC3=O)=O	0.1227
Drug153	CN(C1C[C@@H]2CN(C[C@@H]2C1)C(=O)NC3=NC(=NS3)OC)C4=NC=NC5=C4C=CN5	NAFLD275	CCC1=CN=C(C=C1)CCOC2=CC=C(C=C2)C[C@@]3([H])SC(NC3=O)=O	0.131577
Drug154	CN1C2=CC=CC=C2OC[C@@H](C1=O)NC(=O)C3=NNC(=N3)CC4=CC=CC=C4	NAFLD275	CCC1=CN=C(C=C1)CCOC2=CC=C(C=C2)C[C@@]3([H])SC(NC3=O)=O	0.121173
Drug155	CC(C)(C)C1=CC(=C(C(=C1)NS(=O)(=O)C)OC)NC(=O)NC2=CC=C(C3=CC=CC=C32)OC4=NC(=NC=C4)NC5=CC(=CC(=C5)C(=O)NCCOCCOCCOC)C#C	NAFLD268	O=C(O)C=1C=CC(=CC1)C2=NC(OC)=CC(=C2)C(=O)N3CCC4(CC(=O)C5=C(C=NN5C(C)C)C4)CC3	0.0893796
Drug156	CCCC[C@@H](C(=O)N[C@H]1CCC(=O)NC[C@H](NC(=O)[C@@H](NC(=O)[C@H](NC(=O)[C@@H](NC1=O)CC2=CN=CN2)CC3=CC=CC=C3)CCCN=C(N)N)C(=O)N[C@@H](CC4=CNC5=CC=CC=C54)C(=O)N)NC(=O)C	NAFLD268	O=C(O)C=1C=CC(=CC1)C2=NC(OC)=CC(=C2)C(=O)N3CCC4(CC(=O)C5=C(C=NN5C(C)C)C4)CC3	0.198493
Drug157	C([C@@H]1[C@H]([C@@H]([C@H]([C@H](O1)O[C@]2([C@H]([C@@H]([C@H](O2)CO)O)O)CO)O)O)O)O.O.O.O.[OH-].[O-2].[O-2].[O-2].[O-2].[O-2].[O-2].[O-2].[O-2].[Na+].[Na+].[Fe+3].[Fe+3].[Fe+3].[Fe+3].[Fe+3]	NAFLD262	O(C[C@H]([C@H]([C@@H](C(=O)CO)O)O)O)[C@H]1O[C@H](CO)[C@H]([C@@H]([C@H]1O)O)O	0.309235
Drug158	CC1=NC2=C(C=C1)C(=NN2CCCNC(=O)OC)[C@@H](C)N(C3CC3)C(=O)[C@H]4CNCCO4	NAFLD268	O=C(O)C=1C=CC(=CC1)C2=NC(OC)=CC(=C2)C(=O)N3CCC4(CC(=O)C5=C(C=NN5C(C)C)C4)CC3	0.170544
Drug159	C[C@H]1CC[C@H](CN1C(=O)C=C)NC2=NC=NC3=C2C=CN3	NAFLD214	C1=CC(=CC=C1C2=NN(N=N2)CC(CC(=O)O)N)OC3=C(C=C(C=N3)Cl)F	0.16524
Drug160	C1=CC(=CC=C1C2=NN(N=N2)C[C@H](CC(=O)O)N)OC3=C(C=C(C=N3)Cl)F	NAFLD214	C1=CC(=CC=C1C2=NN(N=N2)CC(CC(=O)O)N)OC3=C(C=C(C=N3)Cl)F	0.0414884
Drug161	COC1=CC=CC=C1CC[C@@H]2CCC3=C(C2)C=CC(=C3)[C@H]4CC[C@@](C4)(CO)N	NAFLD275	CCC1=CN=C(C=C1)CCOC2=CC=C(C=C2)C[C@@]3([H])SC(NC3=O)=O	0.112975
Drug162	CN1C=C(C=N1)NC2=NC=CC(=N2)N3C[C@H]4CC[C@@H](C3)N4C(=O)[C@@H]5CC5(F)F	NAFLD275	CCC1=CN=C(C=C1)CCOC2=CC=C(C=C2)C[C@@]3([H])SC(NC3=O)=O	0.136424
Drug163	C1CN(CCN1C(=O)C2=CC=CC(=N2)C3=NC4=CC=CC=C4N3)C(=O)C5=CC=CC(=N5)C6=NC7=CC=CC=C7N6	NAFLD360	CCCC1=NC2=C(N1CC3=CC=C(C4=CC=CC=C4C(O)=O)C=C3)C=C(C5=NC6=CC=CC=C6N5C)C=C2C	0.08693
Drug164	CC1=CN(C(=O)NC1=O)[C@H]2C[C@@H]([C@H](O2)COP(=S)(O)O[C@H]3C[C@@H](O[C@@H]3CO)N4C=NC5=C4N=C(NC5=O)N)OP(=S)(O)OC[C@@H]6[C@H](C[C@@H](O6)N7C=C(C(=NC7=O)N)C)OP(=S)(O)OC[C@@H]8[C@H](C[C@@H](O8)N9C=NC1=C9N=C(NC1=O)N)OP(=S)(O)OC[C@@H]1[C@H](C[C@@H](O1)N1C=CC(=NC	NAFLD384	[CH-](#N)[Co+3]1234N5=C6[C@H]([C@@]([C@@]5([C@@H]5[N-]1C(=C(C1=N3C(=CC3=N2C(=C6C)[C@]([C@@H]3CCC(=O)N)(CC(=O)N)C)C([C@@H]1CCC(=O)N)(C)C)C)[C@]([C@H]5CC(=O)N)(C)CCC(=O)NC[C@H](OP(=O)(O[C@H]1C([C@@H](N2C=N4c3c2cc(c(c3)C)C)O[C@@H]1CO)O)[O-])C)C)(CC(=O)N)C)CCC(=O)N	0.201743
Drug165	CC1=CN(C(=O)NC1=O)[C@H]2C[C@@H]([C@H](O2)COP(=O)(O)O[C@H]3C[C@@H](O[C@@H]3COP(=O)(O)O[C@H]4C[C@@H](O[C@@H]4COP(=O)(O)O[C@H]5C[C@@H](O[C@@H]5COP(=O)(O)O[C@H]6C[C@@H](O[C@@H]6COP(=O)(O)O[C@H]7C[C@@H](O[C@@H]7COP(=S)(O)O[C@H]8C[C@@H](O[C@@H]8COP(=S)(O)O[C@H]	NAFLD342	F[C@]1(C(=O)[C@@H]([C@@H](O[C@@H]2O[C@@H](C[C@H](N(C)C)[C@H]2O)C)[C@](OC)(C[C@H](C(=O)[C@@H]([C@H]2N(C(=O)O[C@@]2([C@H](OC1=O)CC)C)CCCCn1nnc(c1)c1cc(N)ccc1)C)C)C)C)C	0.239982
Drug166	CC1=CC(=NN1)NC2=NC(=C3C=CC=NC3=C2)NC4C[C@H]5CC[C@@H](C4)N5CCC#N	NAFLD360	CCCC1=NC2=C(N1CC3=CC=C(C4=CC=CC=C4C(O)=O)C=C3)C=C(C5=NC6=CC=CC=C6N5C)C=C2C	0.117106
Drug167	CC(C)(C)CNC1=C2C=C(C=C(C2=NC=C1C#N)Cl)N[C@@H](C3=CC=CC4=C3C=CN(C4=O)C)C5=CN(N=N5)C67CC(C6)C7	NAFLD360	CCCC1=NC2=C(N1CC3=CC=C(C4=CC=CC=C4C(O)=O)C=C3)C=C(C5=NC6=CC=CC=C6N5C)C=C2C	0.128731
Drug168	C1CC(=O)NC[C@@H]1OC2=C(C=C(C(=C2)Cl)C3=NOC(=N3)C4=CN5C=C(C=C(C5=N4)Cl)C(F)(F)F)Cl	NAFLD214	C1=CC(=CC=C1C2=NN(N=N2)CC(CC(=O)O)N)OC3=C(C=C(C=N3)Cl)F	0.105576
Drug169	CN1C(=O)[C@H](COC2=C1N=CC=C2)NC(=O)C3=NNC(=N3)CC4=CC=CC=C4	NAFLD275	CCC1=CN=C(C=C1)CCOC2=CC=C(C=C2)C[C@@]3([H])SC(NC3=O)=O	0.140137
Drug170	CN1C=C(C=N1)C2=CN3C(=CC=N3)C(=N2)C4=CN(N=C4)C5(CC(C5)C#N)CC#N	NAFLD214	C1=CC(=CC=C1C2=NN(N=N2)CC(CC(=O)O)N)OC3=C(C=C(C=N3)Cl)F	0.129277
Drug171	CN1[C@@H]2C[C@H](C3=C(C1=O)C=CC=C3OC(F)F)N4C2=NC5=C4C=C(C=C5)C6=CN=C(N=C6)C7(CCC7)N	NAFLD214	C1=CC(=CC=C1C2=NN(N=N2)CC(CC(=O)O)N)OC3=C(C=C(C=N3)Cl)F	0.141951
Drug172	C[C@H]1C[C@@H](CC[C@H]1C(=O)N2CC[C@@]3([C@H]2CCC4=C3C=CC(=C4)C(C(F)(F)F)(C(F)(F)F)F)S(=O)(=O)C5=CC=C(C=C5)F)C(=O)O	NAFLD47	S(=O)(=O)([C@]12[C@H](N(CC1)C(=O)[C@H]1[C@H](C[C@@H](CC1)C(=O)O)C)CCc1c2ccc(c1)C(F)(C(F)(F)F)C(F)(F)F)c1ccc(F)cc1	0.238429
Drug173	[2H]C([2H])([2H])NC(=O)C1=NN=C(C=C1NC2=CC=CC(=C2OC)C3=NN(C=N3)C)NC(=O)C4CC4	NAFLD268	O=C(O)C=1C=CC(=CC1)C2=NC(OC)=CC(=C2)C(=O)N3CCC4(CC(=O)C5=C(C=NN5C(C)C)C4)CC3	0.141069
Drug174	C1[C@@H]2[C@H]([C@H]([C@@H](O2)N3C=NC4=C3N=C(NC4=O)N)O)OP(=O)(O1)O	NAFLD386	[C@@H](CO)(O)[C@@H]1C(=C(C(=O)O1)O)O	0.165879
Drug175	C1=NNC2=C1C(=O)NC=N2	NAFLD474	O=C1CCC2=C(N1)C=CC(OCCCCC1=NN=NN1C1CCCCC1)=C2	0.15811
Drug176	C1=CC(=CC=C1C(=O)NCCC(=O)[O-])N=NC2=CC(=C(C=C2)[O-])C(=O)O.[Na+].[Na+]	NAFLD403	O=C(O)C=CC(=O)O.O=C1SC(C(=O)N1)CC2=CC=C(OCCN(C3=NC=CC=C3)C)C=C2	0.180888
Drug177	CC(C)[C@@H](C(=O)OCC(CO)OCN1C=NC2=C1N=C(NC2=O)N)N	NAFLD33	CC(C(O)=O)(OC1=CC=C(CCNC(C2=CC=C(Cl)C=C2)=O)C=C1)C	0.212415
Drug178	CC1=NC2=C(N1CC3CCN(CC3)C(=O)/C=C(/C4=CC=CC=C4)\\C5=CC=C(C=C5)N=NC6=CC(=C(C=C6)O)C(=O)[O-])C=CN=C2.[Na+]	NAFLD360	CCCC1=NC2=C(N1CC3=CC=C(C4=CC=CC=C4C(O)=O)C=C3)C=C(C5=NC6=CC=CC=C6N5C)C=C2C	0.133775
Drug179	CCOC1=C(C=CC(=C1)[C@@H](CS(=O)(=O)C)N2C(=O)C3=CSC(=C3C2=O)NC(=O)C)OC	NAFLD275	CCC1=CN=C(C=C1)CCOC2=CC=C(C=C2)C[C@@]3([H])SC(NC3=O)=O	0.135804
Drug180	CNC1=CC(=NC2=C(C=NN12)C(=O)N[C@@H]3CC[C@H]3OC)NC4=CC=CN(C4=O)C5=CC=CC=N5	NAFLD275	CCC1=CN=C(C=C1)CCOC2=CC=C(C=C2)C[C@@]3([H])SC(NC3=O)=O	0.141038
Drug181	C[C@H]([C@@H]1CC[C@H]2[C@]1(CC[C@@H]3[C@@H]2CC=C4[C@]3(CC[C@@H](C4)N(C)C)C)C)N(C)C(=O)C	NAFLD184	O[C@H]1[C@@H]2[C@@H]([C@@]3([C@H]([C@H]1CC)C[C@@H](CC3)O)C)CC[C@]1([C@H]2CC[C@@H]1[C@@H](CCOS(=O)(=O)O)C)C.[Na]	0.139033
Drug182	C(C1C(C(C(C(O1)OC2C(OC(C(C2O)O)OC3C(OC(C(C3O)O)OC(C(CO)O)C(C(C(=O)[O-])O)O)CO)CO)O)O)O)O.O.[OH-].[O-2].[Fe+3]	NAFLD262	O(C[C@H]([C@H]([C@@H](C(=O)CO)O)O)O)[C@H]1O[C@H](CO)[C@H]([C@@H]([C@H]1O)O)O	0.186841
Drug183	CC[C@H](C)[C@@H](C(=O)N[C@@H]([C@@H](C)O)C(=O)N[C@@H](CC(=O)O)C(=O)N[C@@H](CCCCN)C(=O)N[C@@H](CCCCN)C(=O)N[C@@H](CCCCN)C(=O)N[C@@H](CCCCN)C(=O)N[C@@H](CCCCN)C(=O)N[C@@H](CCCCN)C(=O)N)NC(=O)[C@H](CCCCN)NC(=O)[C@H]([C@@H](C)O)NC(=O)[C@H](C)NC(=O)[C@H]([C@@H	NAFLD261	[C@@H](NC(=O)[C@@H](NC(=O)[C@@H](NC(=O)[C@@H](NC(=O)[C@@H](NC(=O)[C@@H](NC(=O)[C@@H](NC(=O)[C@@H](NC(=O)[C@@H](NC(=O)[C@@H](NC(=O)[C@@H](NC(=O)[C@@H](NC(=O)[C@@H](NC(=O)CCCCCCCCCCCCCCC)CCCNC(=N)N)CO)CO)C)CCSC)CC(=O)O)CCC(=O)O)CC(=O)N)CO)CCC(=O)O)CCCCN)CCCCN)(C(=O)N[C@H](C(=O)N[C@H](C(=O)N[C@H](C(=O)N[C@H](C(=O)N[C@@H](CCCCN)C(=O)N)[C@H](CC)C)C)CO)CCCCN)CCCNC(=N)N	0.158595
Drug184	COC1=CC(=CC2=C1C(=O)N(CC2)CC(F)(F)F)C3=CN=C4N3C=CC(=C4)OCCN5CCOCC5	NAFLD275	CCC1=CN=C(C=C1)CCOC2=CC=C(C=C2)C[C@@]3([H])SC(NC3=O)=O	0.128698
Drug185	CC1=CN(N=C1[C@@H](C2(CCCC2)C)NC3=C(C(=O)C3=O)NC4=C(C(=NC=C4)C(=O)N(C)C)O)C	NAFLD148	C1=C(C=C(C(=C1F)F)F)C2=CN(N=N2)C3C(C(OC(C3O)SC4=CC(=CN=C4)Br)CO)O	0.13105
Drug186	CC1=NC(=CC=C1)OC2=CC(=CC(=C2)OC3=CC=CC(=N3)C)OC4=CC=CC(=N4)C	NAFLD275	CCC1=CN=C(C=C1)CCOC2=CC=C(C=C2)C[C@@]3([H])SC(NC3=O)=O	0.121605
Drug187	CC(C)(C)CNC1=C2C=C(C=C(C2=NC=C1C#N)Cl)N([C@@H](C3=CC=CC4=C3C=CN(C4=O)C)C5=CN(N=N5)C67CC(C6)C7)C(=O)OCOP(=O)(O)O	NAFLD268	O=C(O)C=1C=CC(=CC1)C2=NC(OC)=CC(=C2)C(=O)N3CCC4(CC(=O)C5=C(C=NN5C(C)C)C4)CC3	0.129628
Drug188	CC1=CN(C(=O)N=C1O)C2CC(C(O2)COP(=S)(O)OC3CC(OC3CO)N4C=CC(=N)N=C4O)OP(=S)(O)OCC5C(CC(O5)N6C=NC7=C6NC(=N)N=C7O)OP(=S)(O)OCC8C(CC(O8)N9C=CC(=N)N=C9O)OP(=S)(O)OCC1C(CC(O1)N1C=CC(=N)N=C1O)OP(=S)(O)OCC1C(CC(O1)N1C=NC2=C(N=CN=C21)N)OP(=S)(O)OCC1C(CC(O1)N1C=CC(=N	NAFLD412	O=C1[O-][Mg+2]2([O-]C(=O)C(O2CC)CC3=CC=C(OCCN4C(=CC=C4C)C=5C=CC(SC)=CC5)C=C3)O(CC)C1CC6=CC=C(OCCN7C(=CC=C7C)C=8C=CC(SC)=CC8)C=C6	0.2803
Drug189	CC1=C(N=CN1)CSCCNC(=NC)NC#N	NAFLD208	COC1=CC=C(OC2=NC=NC(=C2)N(C)CCOC2=CC=C(CC3SC(=O)NC3=O)C=C2)C=C1	0.194127
Drug190	C1=CC=NC(=C1)NS(=O)(=O)C2=CC=C(C=C2)N=NC3=CC(=C(C=C3)O)C(=O)O	NAFLD214	C1=CC(=CC=C1C2=NN(N=N2)CC(CC(=O)O)N)OC3=C(C=C(C=N3)Cl)F	0.105805
Drug191	CC(=O)OCC(=O)[C@]1(CC[C@@H]2[C@@]1(C[C@@H]([C@H]3[C@H]2CCC4=CC(=O)CC[C@]34C)O)C)O	NAFLD184	O[C@H]1[C@@H]2[C@@H]([C@@]3([C@H]([C@H]1CC)C[C@@H](CC3)O)C)CC[C@]1([C@H]2CC[C@@H]1[C@@H](CCOS(=O)(=O)O)C)C.[Na]	0.181571
Drug192	CC1=C(C2=CC=CC=C2C(=C1)OP(=O)([O-])[O-])OP(=O)([O-])[O-].[Na+].[Na+].[Na+].[Na+]	NAFLD406	CC1=CC(OCCCC(C)(C)C(O)=O)=C(C)C=C1	0.280682
Drug193	C1=CC(=C(C=C1N=NC2=CC(=C(C=C2)O)C(=O)O)C(=O)O)O	NAFLD214	C1=CC(=CC=C1C2=NN(N=N2)CC(CC(=O)O)N)OC3=C(C=C(C=N3)Cl)F	0.147461
Drug194	C[C@]12CCC(=O)C=C1CC[C@@H]3[C@@H]2[C@H](C[C@]4([C@H]3CC[C@@]4(C(=O)CS)O)C)O	NAFLD184	O[C@H]1[C@@H]2[C@@H]([C@@]3([C@H]([C@H]1CC)C[C@@H](CC3)O)C)CC[C@]1([C@H]2CC[C@@H]1[C@@H](CCOS(=O)(=O)O)C)C.[Na]	0.142244
Drug195	CCCCC/C=C\\C/C=C\\C/C=C\\CCCCC(=O)O	NAFLD106	C(=C\C/C=C\C/C=C\C/C=C\C/C=C\C/C=C\CC)\CCC(OCC)=O	0.129868
Drug196	C[C@]12C[C@@H]([C@H]3[C@H]([C@@H]1C[C@@H]4[C@]2(OC(O4)(C)C)C(=O)CO)CCC5=CC(=O)C=C[C@]35C)O	NAFLD344	C[C@@]12[C@]3(CC[C@H]1[C@H]1[C@H](CC2)[C@]2(C)C(=CC(=O)CC2)C[C@H]1SC(=O)C)OC(=O)CC3	0.179559
Drug197	C[C@H](C(=O)N[C@H](CCCN=C(N)N)C(=O)N)NC(=O)[C@@H](CCCN=C(N)N)NC(=O)[C@@H](CCCN=C(N)N)NC(=O)[C@@H](CCCN=C(N)N)NC(=O)[C@@H](C)NC(=O)[C@@H](CSSC[C@@H](C(=O)O)N)NC(=O)C	NAFLD261	[C@@H](NC(=O)[C@@H](NC(=O)[C@@H](NC(=O)[C@@H](NC(=O)[C@@H](NC(=O)[C@@H](NC(=O)[C@@H](NC(=O)[C@@H](NC(=O)[C@@H](NC(=O)[C@@H](NC(=O)[C@@H](NC(=O)[C@@H](NC(=O)[C@@H](NC(=O)CCCCCCCCCCCCCCC)CCCNC(=N)N)CO)CO)C)CCSC)CC(=O)O)CCC(=O)O)CC(=O)N)CO)CCC(=O)O)CCCCN)CCCCN)(C(=O)N[C@H](C(=O)N[C@H](C(=O)N[C@H](C(=O)N[C@H](C(=O)N[C@@H](CCCCN)C(=O)N)[C@H](CC)C)C)CO)CCCCN)CCCNC(=N)N	0.225712
Drug198	C1C[C@@H]2C[C@H]1N3[C@H](O2)CN4C=C(C(=O)C(=C4C3=O)O)C(=O)NCC5=C(C=C(C=C5F)F)F	NAFLD214	C1=CC(=CC=C1C2=NN(N=N2)CC(CC(=O)O)N)OC3=C(C=C(C=N3)Cl)F	0.146371
Drug199	C(CCNC(=O)CCC(=O)NCCOCCNC(=O)CCC(=O)NCCCC[C@@H](C(=O)O)N)C[C@@H](C(=O)O)N	NAFLD158	[C@H](C(=O)NCC(=O)O)(NC(=O)CC[C@@H](C(=O)O)N)CS	0.184157
Drug200	CCCCCCCCCC(=O)N[C@@H]1[C@H]([C@@H]([C@H](O[C@H]1OC2=C3C=C4C=C2OC5=C(C=C(C=C5)[C@H]([C@H]6C(=O)N[C@@H](C7=C(C(=CC(=C7)O)OC8[C@H]([C@H]([C@@H]([C@H](O8)CO)O)O)O)C9=C(C=CC(=C9)[C@H](C(=O)N6)NC(=O)[C@@H]4NC(=O)[C@@H]1C2=CC(=CC(=C2)OC2=C(C=CC(=C2)[C@H](C(=O)N[	NAFLD148	C1=C(C=C(C(=C1F)F)F)C2=CN(N=N2)C3C(C(OC(C3O)SC4=CC(=CN=C4)Br)CO)O	0.253539
