## Supplementary material for "IBDkb: an AI-enhanced integrative knowledge base for inflammatory bowel disease research and drug discovery": Table S3

### Sheet: NN_NAFLD_to_IBD_cosine1_molform
Table S3. Results of the nearest-neighbor analysis from NAFLD to IBD.
NAFLD ID	NAFLD Smiles	IBD ID	IBD Smiles	Distance
NAFLD1	O([C@@H]1[C@@H](CO)O[C@@H]([C@@H]([C@H]1O)O)O[C@@H]([C@@H]([C@H](C=O)O)O)[C@@H](CO)O)[C@@H]1[C@H](O)[C@@H](O)[C@@H]([C@H](O1)C)N[C@H]1C=C(CO)[C@H]([C@@H]([C@H]1O)O)O	Drug67	C[C@H]1[C@H]([C@H]([C@@H]([C@@H](O1)O[C@@H]2[C@H]([C@H]([C@H](O[C@H]2O[C@H]([C@@H](CO)O)[C@@H]([C@H](C=O)O)O)CO)O)O)O)O)O	0.128686
NAFLD2	N(C(=O)C)c1ccc(cc1)O	Drug55	CC1([C@@H](N2[C@H](S1)[C@@H](C2=O)NC(=O)[C@@H](C3=CC=C(C=C3)O)N)C(=O)O)C	0.237514
NAFLD3	C(=O)(O)c1cn(=O)c(cn1)C	Drug72	C[C@H]1[C@H](O1)P(=O)(O)O	0.285731
NAFLD6	O=c1c2c(nc[nH]1)[nH]nc2	Drug26	C1=CC(=C(C=C1N)C(=O)O)O	0.315428
NAFLD7	C(CCCC(=O)O)[C@@H]1CCSS1	Drug4	C1CSSC1CCCCC(=O)O	0.1683
NAFLD8	Cc1c2c(CC[C@](O2)(CCC[C@@H](CCC[C@@H](CCCC(C)C)C)C)C)c(c(c1C)O)C	Drug50	CC1=C(C2=C(CC[C@@](O2)(C)CCC[C@H](C)CCC[C@H](C)CCCC(C)C)C(=C1O)C)C	0.132273
NAFLD9	O(C(=O)C)CC	Drug5	C1(C(C(C(C(C1O)O)O)O)O)O	0.185041
NAFLD10	C(=O)(O)[C@@H]1N2[C@H](SC1(C)C)[C@@H](C2=O)NC(=O)[C@H](N)c1ccc(cc1)O	Drug105	CC1([C@@H](N2[C@H](S1)[C@@H](C2=O)NC(=O)[C@@H](C3=CC=CC=C3)N=C)C(=O)O)C	0.202528
NAFLD11	[o+]1c(c2ccccc2)ccc2c1cccc2	Drug129	CCSC1C(=CC2=C(O1)C=C(C=C2)O)C3=CC=C(C=C3)O	0.339943
NAFLD12	O=C1N(c2c(OC1(C)C)cc(cc2)NS(=O)(=O)C)c1ccc(cc1)F	Drug55	CC1([C@@H](N2[C@H](S1)[C@@H](C2=O)NC(=O)[C@@H](C3=CC=C(C=C3)O)N)C(=O)O)C	0.21096
NAFLD13	O[C@H]1[C@@H]2[C@@H]([C@@]3([C@H](C1)C[C@H](CC3)NC(=O)CCCCCCCCCCCCCCCCCCC)C)C[C@@H]([C@]1([C@H]2CC[C@@H]1[C@@H](CCC(=O)O)C)C)O	Drug95	C[C@@]12CC[C@H]([C@@]([C@H]1CCC(=C)[C@H]2C/C=C/3\\[C@@H](COC3=O)O)(C)CO)O	0.183727
NAFLD18	C(=O)(O)c1c(OC(=O)C)cccc1	Drug141	C([C@@H]([C@@H]1C(=C(C(=O)O1)O)O)O)O	0.243105
NAFLD19	C(=C\C(=C\C=C\C(=C\C=C\C=C(\C=C\C=C(\C=C\C1=C(C)C(=O)[C@H](CC1(C)C)O)/C)/C)\C)\C)/C1=C(C)C(=O)[C@H](CC1(C)C)O	Drug88	C[C@H](CCCC(C)C)[C@H]1CC[C@@H]\\2[C@@]1(CCC/C2=C\\C=C/3\\C[C@H](CCC3=C)O)C	0.218948
NAFLD20	C(=O)(Nc1ccccc1)c1c(c(n(c1C(C)C)CC[C@H](C[C@H](CC(=O)O)O)O)c1ccc(cc1)F)c1ccccc1	Drug150	CCCCCCCOC1=C(C=C(C=C1)CCC(CO)(CO)N)C(F)(F)F.Cl	0.239916
NAFLD23	S(CCC)c1nc(ccc1C(=O)NC1CCCCC1)N1C[C@H](CC(=O)O)CCC1	Drug105	CC1([C@@H](N2[C@H](S1)[C@@H](C2=O)NC(=O)[C@@H](C3=CC=CC=C3)N=C)C(=O)O)C	0.244216
NAFLD25	O([C@@H]1[C@@H](C)[C@H](O[C@H]2C[C@](OC)(C)[C@H]([C@@H](O2)C)O)[C@@H](C)C(=O)O[C@H](CC)[C@@]([C@@H]([C@H](N(C[C@@H](C[C@@]1(C)O)C)C)C)O)(C)O)[C@H]1[C@H](O)[C@@H](N(C)C)C[C@H](O1)C	Drug73	CC[C@@H]1[C@@]([C@@H]([C@H](N(C[C@@H](C[C@@]([C@@H]([C@H]([C@@H]([C@H](C(=O)O1)C)O[C@H]2C[C@@]([C@H]([C@@H](O2)C)O)(C)OC)C)O[C@H]3[C@@H]([C@H](C[C@H](O3)C)N(C)C)O)(C)O)C)C)C)O)(C)O	0.15139
NAFLD29	O(C)c1c2c[n+]3c(cc2ccc1OC)c1c(CC3)cc2c(c1)OCO2	Drug48	COC1=C(C2=C[N+]3=C(C=C2C=C1)C4=CC5=C(C=C4CC3)OCO5)OC.[Cl-]	0.290085
NAFLD30	C(CCC=C(C)C)(OC(=O)C)(C=C)C	Drug76	CCCCCC1=CC(=C(C(=C1)O)[C@@H]2C=C(CC[C@H]2C(=C)C)C)O	0.303511
NAFLD31	C(C1(OCP(=O)(O)O)CC1)n1c2c(nc1)cnc(n2)N	Drug72	C[C@H]1[C@H](O1)P(=O)(O)O	0.243525
NAFLD32	[O-]C(=O)C[N+](C)(C)C	Drug68	CCC(=O)O[C@H](CC(=O)[O-])C[N+](C)(C)C	0.206357
NAFLD33	CC(C(O)=O)(OC1=CC=C(CCNC(C2=CC=C(Cl)C=C2)=O)C=C1)C	Drug20	CCN(CCCC(C)NC1=C2C=CC(=CC2=NC=C1)Cl)CCO	0.114277
NAFLD36	Cl.C(=O)(NC(C)(C)C)c1ccc(cc1)OC/C(=C/F)/CN	Drug150	CCCCCCCOC1=C(C=C(C=C1)CCC(CO)(CO)N)C(F)(F)F.Cl	0.230947
NAFLD38	N(C(=N)N)C(=N)N	Drug27	CN(C)C(=N)N=C(N)N	0.128675
NAFLD43	[K].C(CC(=O)O)(CC(=O)O)(C(=O)O)O.[Bi]	Drug61	CN(CC(=O)O)C(=N)N.O	0.178428
NAFLD47	S(=O)(=O)([C@]12[C@H](N(CC1)C(=O)[C@H]1[C@H](C[C@@H](CC1)C(=O)O)C)CCc1c2ccc(c1)C(F)(C(F)(F)F)C(F)(F)F)c1ccc(F)cc1	Drug172	C[C@H]1C[C@@H](CC[C@H]1C(=O)N2CC[C@@]3([C@H]2CCC4=C3C=CC(=C4)C(C(F)(F)F)(C(F)(F)F)F)S(=O)(=O)C5=CC=C(C=C5)F)C(=O)O	0.238429
NAFLD54	C[C@]12[C@H](/C(=C/C=C/3\C(=C)[C@@H](O)C[C@@H](C3)O)/CCC2)CC[C@@H]1[C@@H](CCCC(C)(C)O)C	Drug88	C[C@H](CCCC(C)C)[C@H]1CC[C@@H]\\2[C@@]1(CCC/C2=C\\C=C/3\\C[C@H](CCC3=C)O)C	0.192276
NAFLD55	[Ca]	Drug52	[Fe]	0.121435
NAFLD58	O[C@H]1[C@@H](O[C@@H]([C@H]([C@@H]1O)O)CO)c1cc(Cc2sc(cc2)c2ccc(cc2)F)c(cc1)C	Drug67	C[C@H]1[C@H]([C@H]([C@@H]([C@@H](O1)O[C@@H]2[C@H]([C@H]([C@H](O[C@H]2O[C@H]([C@@H](CO)O)[C@@H]([C@H](C=O)O)O)CO)O)O)O)O)O	0.20291
NAFLD65	N(c1c(C(=O)N)cnc(n1)NC(C)(C)C)[C@H]1C[C@@H](O)[C@@H](CC1)C	Drug107	B([C@@H]1CCCN1C(=O)[C@H](C(C)C)N)(O)O	0.226008
NAFLD67	C(C[C@H](NC(=O)C1CCC(CC1)(F)F)c1ccccc1)N1[C@@H]2C[C@@H](C[C@H]1CC2)n1c(C(C)C)nnc1C	Drug150	CCCCCCCOC1=C(C=C(C=C1)CCC(CO)(CO)N)C(F)(F)F.Cl	0.312285
NAFLD68	C(C(C)C)N1c2c(cc(cc2)c2ccc(cc2)OCCOCCCC)C=C(CCC1)C(=O)Nc1ccc(cc1)S(=O)Cc1n(CCC)cnc1	Drug105	CC1([C@@H](N2[C@H](S1)[C@@H](C2=O)NC(=O)[C@@H](C3=CC=CC=C3)N=C)C(=O)O)C	0.28013
NAFLD69	O[C@H]1[C@H](n2c3c(nc2)c(NCc2cc(I)ccc2)nc(n3)Cl)O[C@@H]([C@H]1O)C(=O)NC	Drug105	CC1([C@@H](N2[C@H](S1)[C@@H](C2=O)NC(=O)[C@@H](C3=CC=CC=C3)N=C)C(=O)O)C	0.286735
NAFLD72	O([C@H]1[C@H](O)[C@@H](N)[C@H](O[C@H]2[C@H](O)[C@@H](NC(=O)OC)[C@@H](O[C@@H]2CO)O[C@H]2[C@H](O)[C@@H](N)[C@@H](O[C@@H]2CO)O[C@H]2[C@H](O)[C@@H](N)[C@@H](O[C@@H]2CO)O)O[C@@H]1CO)[C@@H]1O[C@@H]([C@@H](O[C@@H]2O[C@@H]([C@@H](O[C@@H]3O[C@@H]([C@@H](O[C@@H]4O[C@@H]([C@@H](O[C@@H]5O[C@@H]([C@@H](O)[C@H](O)[C@H]5N)CO)[C@H](O)[C@H]4N)CO)[C@H](O)[C@H]3N)CO)[C@H](O)[C@H]2N)CO)[C@H](O)[C@H]1N)CO	Drug90	C/C(=C\\C=C\\C=C(\\C=C\\C=C(\\C(=O)O[C@@H]1O[C@@H]([C@H]([C@@H]([C@H]1O)O)O)CO[C@@H]2O[C@@H]([C@H]([C@@H]([C@H]2O)O)O)CO)/C)/C)/C=C/C=C(/C(=O)O[C@@H]3O[C@@H]([C@H]([C@@H]([C@H]3O)O)O)CO[C@@H]4O[C@@H]([C@H]([C@@H]([C@H]4O)O)O)CO)\\C	0.299474
NAFLD74	[N+](c1ccc(CCC(c2ccc(cc2)CC)C)cc1)(C)(C)C	Drug50	CC1=C(C2=C(CC[C@@](O2)(C)CCC[C@H](C)CCC[C@H](C)CCCC(C)C)C(=C1O)C)C	0.275239
NAFLD75	C([N+](C)(C)C)CO	Drug182	C(C1C(C(C(C(O1)OC2C(OC(C(C2O)O)OC3C(OC(C(C3O)O)OC(C(CO)O)C(C(C(=O)[O-])O)O)CO)CO)O)O)O)O.O.[OH-].[O-2].[Fe+3]	0.314841
NAFLD76	[Cr+3].[O-]C(=O)c1ncccc1.[O-]C(=O)c1ncccc1.[O-]C(=O)c1ncccc1	Drug145	C[C@@H](C(=O)[O-])O.O.[OH-].[OH-].[Na+].[Na+].[Cl-].[Cl-].[K+].[Ca+2]	0.288087
NAFLD78	C(Oc1cc(Cl)c(cc1)C1(O)CN(C1)c1cc(C(=O)O)ccn1)c1c(noc1C1CC1)c1c(Cl)cccc1Cl	Drug150	CCCCCCCOC1=C(C=C(C=C1)CCC(CO)(CO)N)C(F)(F)F.Cl	0.266627
NAFLD80	C(CCNC(=O)N)[C@@H](C(=O)O)N	Drug43	C(CC(=O)N)[C@@H](C(=O)O)N	0.0616091
NAFLD83	C(CC=CC=CCCCCCC)CCCCCC(=O)O	Drug135	CCCCCCCCCCCCCCCCOC[C@H](COP(=O)([O-])OCC[N+](C)(C)C)OCCCCC(=O)O	0.232984
NAFLD84	C(/C=C(/CC/C=C(/CC/C=C(/CC/C=C(/CC/C=C(/CC/C=C(/CC/C=C(/CC/C=C(/CC/C=C(/CCC=C(C)C)\C)\C)\C)\C)\C)\C)\C)\C)\C)C1=C(C)C(=O)C(=C(C1=O)OC)OC	Drug113	CC[C@H]1/C=C(/[C@H](C/C=C/C=C(/C(=O)O[C@@H](C/C=C(/C=C(/[C@@H]1O[C@H]2[C@H]([C@H]([C@@H](C(O2)(C)C)OC(=O)C(C)C)O)O)\\C)\\C)[C@@H](C)O)\\CO[C@H]3[C@H]([C@H]([C@@H]([C@H](O3)C)OC(=O)C4=C(C(=C(C(=C4O)Cl)O)Cl)CC)O)OC)O)\\C	0.246312
NAFLD85	C(CCCCNCC=C)C[N+](C)(C)C.C(CCCNCC=C)CCCCCC.C(=C)CN.C(Cl)C1CO1.[Cl-]	Drug150	CCCCCCCOC1=C(C=C(C=C1)CCC(CO)(CO)N)C(F)(F)F.Cl	0.230075
NAFLD86	C(c1c([nH]c(=O)[nH]c1=O)[C@H]1CC[C@@H](CC1)c1ccccc1)c1cc(C(F)(F)F)ccc1	Drug72	C[C@H]1[C@H](O1)P(=O)(O)O	0.319575
NAFLD88	O=C(N)C1(NCC)CCN(C=2N=CN=C3C2N=C(C=4C=CC=CC4Cl)N3C5=CC=C(Cl)C=C5)CC1	Drug24	CCCCC1=NC(=C(N1CC2=CC=C(C=C2)C3=CC=CC=C3C4=NNN=N4)CO)Cl	0.115291
NAFLD89	[Na].N(=N\c1c2c(c(cc1)S(=O)(=O)O)cccc2)/c1c2c(cc(c1O)S(=O)(=O)O)cc(cc2)S(=O)(=O)O	Drug22	C1=CC2=C(C=C1S(=O)(=O)O)C(=C(N2)C3=NC4=C(C3=O)C=C(C=C4)S(=O)(=O)O)O	0.222148
NAFLD90	C(O[C@@H]1O[C@H](CO)[C@H]([C@@H]([C@H]1O)O)O)[C@H]1O[C@@H](OC(=O)/C(=C/C=C/C(=C/C=C/C=C(/C=C/C=C(/C(=O)O[C@@H]2O[C@H](CO[C@@H]3O[C@H](CO)[C@H]([C@@H]([C@H]3O)O)O)[C@H]([C@@H]([C@H]2O)O)O)\C)\C)/C)/C)[C@@H]([C@H]([C@@H]1O)O)O	Drug90	C/C(=C\\C=C\\C=C(\\C=C\\C=C(\\C(=O)O[C@@H]1O[C@@H]([C@H]([C@@H]([C@H]1O)O)O)CO[C@@H]2O[C@@H]([C@H]([C@@H]([C@H]2O)O)O)CO)/C)/C)/C=C/C=C(/C(=O)O[C@@H]3O[C@@H]([C@H]([C@@H]([C@H]3O)O)O)CO[C@@H]4O[C@@H]([C@H]([C@@H]([C@H]4O)O)O)CO)\\C	0.108781
NAFLD91	[C@H]([C@@H](CCCCCCNC(=O)C)C)(O)[C@@H]1N(C)C(=O)[C@H](C(C)C)N(C)C(=O)[C@H](CC(C)C)N(C)C(=O)[C@H](CC(C)C)N(C)C(=O)[C@@H](C)NC(=O)[C@H](C)NC(=O)[C@@H](N(C(=O)[C@@H](NC(=O)[C@@H](N(C(=O)[C@H](N(C(=O)[C@@H](NC1=O)CC)C)C)C)CC(C)C)C(C)C)C)CC(C)C	Drug92	CC[C@H]1C(=O)N(CC(=O)N([C@H](C(=O)N[C@H](C(=O)N([C@H](C(=O)N[C@H](C(=O)N[C@@H](C(=O)N([C@H](C(=O)N([C@H](C(=O)N([C@H](C(=O)N([C@H](C(=O)N1)[C@@H]([C@H](C)C/C=C/C)O)C)C(C)C)C)CC(C)C)C)CC(C)C)C)C)C)CC(C)C)C)C(C)C)CC(C)C)C)C	0.160197
NAFLD92	C(=C\C(=O)CC(=O)/C=C/c1cc(OC)c(cc1)O)/c1cc(OC)c(cc1)O	Drug80	COC1=C(C=CC(=C1)/C=C/C(=O)CC(=O)/C=C/C2=CC(=C(C=C2)O)OC)O	0.195507
NAFLD94	C(CS)N	Drug2	C(CO)O	0.236986
NAFLD95	C(CS)N.[C@@H]([C@H](C(=O)O)O)(C(=O)O)O	Drug131	C(C[C@@H](C[C@@H](C(=O)O)N)C(=O)O)C[18F]	0.127261
NAFLD96	Cn1c2c(nc1CNc1ccc(cc1)C(=N)NC(=O)OCCCCCC)cc(cc2)C(=O)N(CCC(=O)OCC)c1ccccn1	Drug189	CC1=C(N=CN1)CSCCNC(=NC)NC#N	0.252279
NAFLD101	O[C@H]1[C@@H](O[C@@H]([C@H]([C@@H]1O)O)CO)c1cc(Cc2ccc(cc2)OCC)c(cc1)Cl	Drug67	C[C@H]1[C@H]([C@H]([C@@H]([C@@H](O1)O[C@@H]2[C@H]([C@H]([C@H](O[C@H]2O[C@H]([C@@H](CO)O)[C@@H]([C@H](C=O)O)O)CO)O)O)O)O)O	0.165104
NAFLD103	Oc1c(c2n(nc(n2)c2c(O)cccc2)c2ccc(cc2)C(=O)O)cccc1	Drug141	C([C@@H]([C@@H]1C(=C(C(=O)O1)O)O)O)O	0.270539
NAFLD104	Cc1c2c(CC[C@](O2)(CC/C=C(/CC/C=C(/CCC=C(C)C)\C)\C)C)cc(c1)O	Drug50	CC1=C(C2=C(CC[C@@](O2)(C)CCC[C@H](C)CCC[C@H](C)CCCC(C)C)C(=C1O)C)C	0.119148
NAFLD105	C(=C\C/C=C\CCC(=O)O)\C/C=C\C/C=C\C/C=C\C/C=C\CC	Drug195	CCCCC/C=C\\C/C=C\\C/C=C\\CCCCC(=O)O	0.157563
NAFLD106	C(=C\C/C=C\C/C=C\C/C=C\C/C=C\C/C=C\CC)\CCC(OCC)=O	Drug195	CCCCC/C=C\\C/C=C\\C/C=C\\CCCCC(=O)O	0.129868
NAFLD107	O(C(=O)C)c1c2c(C(=O)c3c(C2=O)c(OC(=O)C)ccc3)cc(c1)C(=O)O	Drug93	CCCCCCC(C)(C)C1=CC(=C2[C@@H]3CC(=O)CC[C@H]3C(OC2=C1)(C)C)O	0.241185
NAFLD108	S(=O)(=O)(NC(=O)NCCC)c1ccc(cc1)Cl	Drug16	C1CNP(=O)(OC1)N(CCCl)CCCl	0.253746
NAFLD109	N.C[C@@]12[C@@H]([C@]3(C)[C@@H](CC2)C(C)(C)[C@H](CC3)O[C@@H]2[C@H](O[C@@H]3O[C@H](C(=O)O)[C@H]([C@@H]([C@H]3O)O)O)[C@@H](O)[C@@H]([C@H](O2)C(=O)O)O)C(=O)C=C2[C@@]1(C)CC[C@@]1([C@@H]2C[C@](CC1)(C(=O)O)C)C	Drug106	C[C@@H]1CC[C@H]2[C@H]([C@@H](O[C@H]3[C@@]24[C@H]1CC[C@](O3)(OO4)C)OC(=O)CCC(=O)O)C	0.217758
NAFLD110	C[C@@]12[C@@H]3[C@@H](C3)C(=O)C=C2C(=C[C@@H]2[C@@H]1CC[C@]1([C@H]2CC[C@]1(OC(=O)C)C(=O)C)C)Cl.C[C@]12[C@H]([C@H]3[C@H](CC2)c2c(CC3)cc(cc2)O)CC[C@]1(C#C)O	Drug124	C[C@]12CC[C@@H](CC1=C[C@@H]([C@@H]3[C@@H]2CC[C@]4([C@H]3CC[C@]4(C#C)O)C)O)O	0.133923
NAFLD112	O[C@]12[C@@](C)([C@H](CC2)C2=CC(=O)OC2)[C@H](O)C[C@H]2[C@H]1CC[C@H]1[C@]2(C)CC[C@@H](C1)O[C@H]1C[C@H](O)[C@@H]([C@H](O1)C)O[C@H]1C[C@H](O)[C@@H]([C@H](O1)C)O[C@H]1C[C@H](O)[C@@H]([C@H](O1)C)O	Drug106	C[C@@H]1CC[C@H]2[C@H]([C@@H](O[C@H]3[C@@]24[C@H]1CC[C@](O3)(OO4)C)OC(=O)CCC(=O)O)C	0.187268
NAFLD113	O=C1c2c(O[C@@H]([C@H]1O)c1cc(O)c(c(c1)O)O)cc(cc2O)O	Drug174	C1[C@@H]2[C@H]([C@H]([C@@H](O2)N3C=NC4=C3N=C(NC4=O)N)O)OP(=O)(O1)O	0.188501
NAFLD114	O[C@@]12[C@H]([C@H](N(C)C)C(=C(C2=O)C(=O)N)O)[C@@H](O)[C@H]2C(=C1O)C(=O)c1c([C@@H]2C)cccc1O	Drug142	C[C@@H]1[C@H]2[C@@H]([C@H]3[C@@H](C(=O)C(=C([C@]3(C(=O)C2=C(C4=C1C=CC=C4O)O)O)O)C(=O)N)N(C)C)O	0.183383
NAFLD117	O[C@H]1[C@@H]2[C@@H]([C@@]3([C@H]([C@H]1CC)C[C@@H](CC3)O)C)CC[C@]1([C@H]2CC[C@@H]1[C@@H](CCNC(=O)NS(=O)(=O)c1ccc(cc1)C(C)(C)C)C)C	Drug95	C[C@@]12CC[C@H]([C@@]([C@H]1CCC(=C)[C@H]2C/C=C/3\\[C@@H](COC3=O)O)(C)CO)O	0.17601
NAFLD119	CC1=C(OC(C)(C(O)=O)C)C(C)=CC(/C([H])=C([H])/C(C2=CC=C(SC)C=C2)=O)=C1	Drug65	CC1=C(SC(=N1)C2=CC(=C(C=C2)OCC(C)C)C#N)C(=O)O	0.212206
NAFLD120	O=S1(=O)c2c(N(CC(C1)(CCCC)CCCC)c1ccccc1)cc(c(c2)OCC(=O)N[C@@H](C(=O)NCC(=O)O)c1ccccc1)SC	Drug65	CC1=C(SC(=N1)C2=CC(=C(C=C2)OCC(C)C)C#N)C(=O)O	0.233054
NAFLD122	O[C@H]1[C@H](c2cc(Cc3ccc(cc3)O[C@H]3CCOC3)c(cc2)Cl)O[C@@H]([C@H]([C@@H]1O)O)CO	Drug67	C[C@H]1[C@H]([C@H]([C@@H]([C@@H](O1)O[C@@H]2[C@H]([C@H]([C@H](O[C@H]2O[C@H]([C@@H](CO)O)[C@@H]([C@H](C=O)O)O)CO)O)O)O)O)O	0.206197
NAFLD123	N(C(=O)C(=O)N[C@H](C(=O)N[C@H](C(=O)COc1c(F)c(F)cc(c1F)F)CC(=O)O)C)c1c(C(C)(C)C)cccc1	Drug177	CC(C)[C@@H](C(=O)OCC(CO)OCN1C=NC2=C1N=C(NC2=O)N)N	0.305978
NAFLD124	C(CCCCCCCCCCCCCCC)CCCC(=O)OCC	Drug135	CCCCCCCCCCCCCCCCOC[C@H](COP(=O)([O-])OCC[N+](C)(C)C)OCCCCC(=O)O	0.231339
NAFLD125	OC(=O)CCCCCCC/C=C\C/C=C\C/C=C\CC.OC(=O)CCC/C=C\C/C=C\C/C=C\C/C=C\C/C=C\CC.OC(=O)CC/C=C\C/C=C\C/C=C\C/C=C\C/C=C\C/C=C\CC	Drug195	CCCCC/C=C\\C/C=C\\C/C=C\\CCCCC(=O)O	0.236247
NAFLD126	C[C@]12[C@H](/C(=C/C=C/3\C(=C)CC[C@@H](C3)O)/CCC2)CC[C@@H]1[C@@H](/C=C/[C@@H](C(C)C)C)C	Drug88	C[C@H](CCCC(C)C)[C@H]1CC[C@@H]\\2[C@@]1(CCC/C2=C\\C=C/3\\C[C@H](CCC3=C)O)C	0.171489
NAFLD128	C(=O)(C[C@@H](Cc1c(F)cc(c(c1)F)F)N)N1[C@H](COC(C)(C)C)C(=O)NCC1	Drug55	CC1([C@@H](N2[C@H](S1)[C@@H](C2=O)NC(=O)[C@@H](C3=CC=C(C=C3)O)N)C(=O)O)C	0.222975
NAFLD129	S(CC[C@H](NC(=O)[C@@H](NC(=O)[C@@H](NC(=O)[C@@H](NC(=O)[C@@H](NC(=O)[C@@H](NC(=O)[C@@H](NC(=O)[C@@H](NC(=O)[C@@H](NC(=O)[C@@H](NC(=O)CNC(=O)[C@@H](NC(=O)CNC(=O)[C@@H](N)Cc1nc[nH]c1)CCC(=O)O)[C@H](O)C)Cc1ccccc1)[C@H](O)C)CO)CC(=O)O)CC(C)C)CO)CCCCN)CCC(=O)N)C(=O)N[C@H](C(=O)N[C@H](C(=O)N[C@H](C(=O)N[C@H](C(=O)N[C@@H](C(C)C)C(=O)N[C@@H](CCCNC(=N)N)C(=O)N[C@@H](CC(C)C)C(=O)N[C@H](C(=O)N[C@@H]([C@H](C…	Drug183	CC[C@H](C)[C@@H](C(=O)N[C@@H]([C@@H](C)O)C(=O)N[C@@H](CC(=O)O)C(=O)N[C@@H](CCCCN)C(=O)N[C@@H](CCCCN)C(=O)N[C@@H](CCCCN)C(=O)N[C@@H](CCCCN)C(=O)N[C@@H](CCCCN)C(=O)N[C@@H](CCCCN)C(=O)N)NC(=O)[C@H](CCCCN)NC(=O)[C@H]([C@@H](C)O)NC(=O)[C@H](C)NC(=O)[C@H]([C@@H	0.261542
NAFLD131	C(C[C@H](O)c1ccc(cc1)F)[C@@H]1[C@H](N(C1=O)c1ccc(cc1)F)c1ccc(cc1)O	Drug55	CC1([C@@H](N2[C@H](S1)[C@@H](C2=O)NC(=O)[C@@H](C3=CC=C(C=C3)O)N)C(=O)O)C	0.213369
NAFLD133	CC(OC(C(C)(OC1=CC=C(C(C2=CC=C(Cl)C=C2)=O)C=C1)C)=O)C	Drug20	CCN(CCCC(C)NC1=C2C=CC(=CC2=NC=C1)Cl)CCO	0.141914
NAFLD134	C(=C\C(=C\C=C\C(=C\C(=O)Nc1ccc(cc1)O)\C)\C)/C1=C(C)CCCC1(C)C	Drug101	C/C(=N\\N=C(N)N)/C1=CC(=CC(=C1)NC(=O)CCCCCCCCC(=O)NC2=CC(=CC(=C2)/C(=N/N=C(N)N)/C)/C(=N/N=C(N)N)/C)/C(=N/N=C(N)N)/C	0.219026
NAFLD135	O1[C@@H]2[C@@H]([C@@]3([C@H]([C@H]4[C@@H]([C@@]5([C@@H](CC4)C[C@@H](O[C@@H]4O[C@@H]([C@@H](O)[C@H](O)[C@H]4O)CO[C@@H]4OC[C@@H](O)[C@H](O)[C@H]4O)[C@H](O)C5)C)CC3)C2)C)[C@@H]([C@@]1(O)CC[C@H](CO[C@@H]1O[C@@H]([C@@H](O)[C@H](O)[C@H]1O)CO)C)C	Drug90	C/C(=C\\C=C\\C=C(\\C=C\\C=C(\\C(=O)O[C@@H]1O[C@@H]([C@H]([C@@H]([C@H]1O)O)O)CO[C@@H]2O[C@@H]([C@H]([C@@H]([C@H]2O)O)O)CO)/C)/C)/C=C/C=C(/C(=O)O[C@@H]3O[C@@H]([C@H]([C@@H]([C@H]3O)O)O)CO[C@@H]4O[C@@H]([C@H]([C@@H]([C@H]4O)O)O)CO)\\C	0.255118
NAFLD136	C([C@H](OC1CCOCC1)c1c(OC)cccc1)n1c2c(c(=O)n(c1=O)C(C(=O)O)(C)C)c(c(s2)c1ncco1)C	Drug105	CC1([C@@H](N2[C@H](S1)[C@@H](C2=O)NC(=O)[C@@H](C3=CC=CC=C3)N=C)C(=O)O)C	0.250661
NAFLD138	O1[C@@H]([C@@H](O)[C@H](O)[C@@H](O)[C@@H]1O)CO.OC[C@@H]([C@@H](Cc1cc(OC)c(O)cc1)CO)Cc1cc(OC)c(O)cc1	Drug67	C[C@H]1[C@H]([C@H]([C@@H]([C@@H](O1)O[C@@H]2[C@H]([C@H]([C@H](O[C@H]2O[C@H]([C@@H](CO)O)[C@@H]([C@H](C=O)O)O)CO)O)O)O)O)O	0.265936
NAFLD139	C(Cn1cncn1)(Cn1cncn1)(O)c1c(F)cc(cc1)F	Drug141	C([C@@H]([C@@H]1C(=C(C(=O)O1)O)O)O)O	0.274727
NAFLD140	O=c1c2c([nH]cc(n2)CNc2ccc(cc2)C(=O)N[C@@H](CCC(=O)O)C(=O)O)nc(n1)N	Drug1	C1=CC2=C(C=C1O)C(=CN2)CC(C(=O)O)N	0.271418
NAFLD142	[C@H]([C@@H](C(=O)CO)O)([C@@H](CO)O)O	Drug45	C([C@H](C([C@H](CO)O)O)O)O	0.131764
NAFLD144	Clc1c(CNc2nc([nH]n2)c2occc2)c(F)ccc1	Drug105	CC1([C@@H](N2[C@H](S1)[C@@H](C2=O)NC(=O)[C@@H](C3=CC=CC=C3)N=C)C(=O)O)C	0.363035
NAFLD145	S(=O)(=O)(O[C@H]1[C@@H](O)[C@H](O)[C@H](O[C@H]1C)C)O	Drug67	C[C@H]1[C@H]([C@H]([C@@H]([C@@H](O1)O[C@@H]2[C@H]([C@H]([C@H](O[C@H]2O[C@H]([C@@H](CO)O)[C@@H]([C@H](C=O)O)O)CO)O)O)O)O)O	0.207464
NAFLD147	S(=O)(CC(N)C(=O)O)CC=C.S(=O)(SCC=C)CC=C	Drug150	CCCCCCCOC1=C(C=C(C=C1)CCC(CO)(CO)N)C(F)(F)F.Cl	0.229297
NAFLD148	C1=C(C=C(C(=C1F)F)F)C2=CN(N=N2)C3C(C(OC(C3O)SC4=CC(=CN=C4)Br)CO)O	Drug118	C1CN(CCN1)S(=O)(=O)C2=C(C=CC(=C2O)NC(=O)NC3=C(C(=CC=C3)F)Cl)Cl	0.103602
NAFLD149	CC(C(O)=O)(C)CCCCOCCCCC(C)(C)C(O)=O	Drug4	C1CSSC1CCCCC(=O)O	0.219421
NAFLD150	O=c1c2c(occ1c1ccc(cc1)O)cc(cc2O)O	Drug1	C1=CC2=C(C=C1O)C(=CN2)CC(C(=O)O)N	0.273102
NAFLD151	O=C(CC(CCCCC)C)CCc1cc(OC)c(O)cc1.O=C(CCc1cc(OC)c(O)cc1)/C=C/CCCCC	Drug86	CC1=C(C(=O)C2=CC=CC=C2C1=O)C/C=C(\\C)/CCCC(C)CCCC(C)CCCC(C)C	0.180777
NAFLD152	OC1C(C2C(C3C(C4(C(=CC3)C3C(CC4)(CCC(C3)(C)C)C(=O)OC3OC(C(O)C(O)C3O)CO)CO)(CC2)C)(CC1O)C)(C)C(=O)OC1OC(C(O)C(O)C1O)CO	Drug182	C(C1C(C(C(C(O1)OC2C(OC(C(C2O)O)OC3C(OC(C(C3O)O)OC(C(CO)O)C(C(C(=O)[O-])O)O)CO)CO)O)O)O)O.O.[OH-].[O-2].[Fe+3]	0.279475
NAFLD153	N(C(=O)NS(=O)(=O)c1ccc(cc1)C)N1CC2C(C1)CCC2	Drug105	CC1([C@@H](N2[C@H](S1)[C@@H](C2=O)NC(=O)[C@@H](C3=CC=CC=C3)N=C)C(=O)O)C	0.287076
NAFLD154	C(=O)(NCCc1ccc(cc1)S(=O)(=O)NC(=O)N[C@H]1CC[C@@H](CC1)C)N1C(=O)C(=C(C1)C)CC	Drug105	CC1([C@@H](N2[C@H](S1)[C@@H](C2=O)NC(=O)[C@@H](C3=CC=CC=C3)N=C)C(=O)O)C	0.249231
NAFLD155	S(CC[C@H](NC(=O)[C@@H](NC(=O)[C@@H](NC(=O)[C@@H](NC(=O)[C@@H](NC(=O)[C@@H](NC(=O)[C@@H](NC(=O)[C@@H](NC(=O)[C@@H](NC(=O)[C@@H](NC(=O)[C@@H](NC(=O)[C@@H](NC(=O)[C@@H](NC(=O)[C@@H](NC(=O)[C@@H](NC(=O)[C@@H](NC(=O)[C@@H](NC(=O)[C@@H](NC(=O)[C@@H](NC(=O)[C@@H](NC(=O)[C@@H](NC(=O)[C@@H](NC(=O)[C@@H](NC(=O)CNC(=O)[C@@H](NC(=O)[C@@H](NC(=O)[C@@H](N)Cc1[nH]cnc1)CO)CCC(=O)N)[C@H](O)C)Cc1ccccc1)[C@H](O)C)C…	Drug183	CC[C@H](C)[C@@H](C(=O)N[C@@H]([C@@H](C)O)C(=O)N[C@@H](CC(=O)O)C(=O)N[C@@H](CCCCN)C(=O)N[C@@H](CCCCN)C(=O)N[C@@H](CCCCN)C(=O)N[C@@H](CCCCN)C(=O)N[C@@H](CCCCN)C(=O)N[C@@H](CCCCN)C(=O)N)NC(=O)[C@H](CCCCN)NC(=O)[C@H]([C@@H](C)O)NC(=O)[C@H](C)NC(=O)[C@H]([C@@H	0.312919
NAFLD156	O([C@H]1[C@H](O)[C@H](O)[C@@H](O[C@@H]1CO)OC1[C@H](O)[C@H](O)[C@@H](O[C@@H]1CO)O)[C@@H]1O[C@@H]([C@@H](O[C@@H]2O[C@@H]([C@@H](O)[C@H](O)[C@@H]2O)CO)[C@H](O)[C@H]1O)CO	Drug67	C[C@H]1[C@H]([C@H]([C@@H]([C@@H](O1)O[C@@H]2[C@H]([C@H]([C@H](O[C@H]2O[C@H]([C@@H](CO)O)[C@@H]([C@H](C=O)O)O)CO)O)O)O)O)O	0.248256
NAFLD157	C(=N)(NC(=N)N)N(C)C.Cl	Drug27	CN(C)C(=N)N=C(N)N	0.152157
NAFLD158	[C@H](C(=O)NCC(=O)O)(NC(=O)CC[C@@H](C(=O)O)N)CS	Drug43	C(CC(=O)N)[C@@H](C(=O)O)N	0.123829
NAFLD160	Oc1cc(ccc1O)C(=O)O	Drug43	C(CC(=O)N)[C@@H](C(=O)O)N	0.256869
NAFLD169	O=C1c2c(O[C@@H](C1)c1cc(O)c(cc1)OC)cc(cc2O)O[C@@H]1O[C@H](CO[C@H]2[C@H](O)[C@H](O)[C@H]([C@@H](O2)C)O)[C@H]([C@@H]([C@H]1O)O)O	Drug67	C[C@H]1[C@H]([C@H]([C@@H]([C@@H](O1)O[C@@H]2[C@H]([C@H]([C@H](O[C@H]2O[C@H]([C@@H](CO)O)[C@@H]([C@H](C=O)O)O)CO)O)O)O)O)O	0.177702
NAFLD173	Clc1ccc(c2cc(c3ccc(S(=O)(=O)N)cc3)c(N)c(c2)C(=O)N)cc1	Drug1	C1=CC2=C(C=C1O)C(=CN2)CC(C(=O)O)N	0.241275
NAFLD177	O.C(CC(=O)O)(CC(=O)O)(C(=O)O)O	Drug61	CN(CC(=O)O)C(=N)N.O	0.199088
NAFLD178	C(CO)c1cc(O)c(cc1)O	Drug2	C(CO)O	0.2795
NAFLD179	C(OCCCC/C=C\C/C=C\C/C=C\C/C=C\C/C=C\CC)(C(=O)O)CC	Drug195	CCCCC/C=C\\C/C=C\\C/C=C\\CCCCC(=O)O	0.149427
NAFLD182	S1SC[C@H](NC(=O)[C@@H](NC(=O)[C@@H](NC(=O)[C@@H](NC(=O)[C@@H](NC(=O)[C@@H](NC(=O)[C@@H](NC(=O)[C@@H](NC(=O)[C@@H](NC(=O)[C@H]2NC(=O)[C@@H](NC(=O)[C@@H](NC(=O)[C@@H](NC(=O)[C@@H](NC(=O)[C@@H](NC(=O)[C@@H](NC(=O)[C@@H](NC(=O)[C@@H](NC(=O)[C@@H](NC(=O)CN)[C@H](CC)C)C(C)C)CCC(=O)O)CCC(=O)N)CSSC2)CSSC[C@H](NC(=O)[C@@H](NC(=O)[C@@H](NC(=O)[C@@H](NC(=O)[C@@H](NC(=O)[C@@H](NC(=O)[C@@H](N)Cc2ccccc2)C(C)C)…	Drug132	CC1=CC2=C(C=C1C)N(C=N2)[C@@H]3[C@@H]([C@@H]([C@H](O3)CO)OP(=O)([O-])O[C@H](C)CNC(=O)CC[C@@]\\4([C@H]([C@@H]5[C@]6([C@@]([C@@H](C(=N6)/C(=C\\7/[C@@]([C@@H](C(=N7)/C=C\\8/C([C@@H](C(=N8)/C(=C4\\[N-]5)/C)CCC(=O)N)(C)C)CCC(=O)N)(C)CC(=O)N)/C)CCC(=O)N)(C)CC(=O)N)C	0.327097
NAFLD183	S1SC[C@H](NC(=O)[C@@H](NC(=O)[C@@H](NC(=O)[C@@H](NC(=O)[C@@H](NC(=O)[C@@H](NC(=O)[C@@H](NC(=O)[C@@H](NC(=O)[C@@H](NC(=O)[C@H]2NC(=O)[C@@H](NC(=O)[C@@H](NC(=O)[C@@H](NC(=O)[C@@H](NC(=O)[C@@H](NC(=O)[C@@H](NC(=O)[C@@H](NC(=O)[C@@H](NC(=O)[C@@H](NC(=O)CN)[C@H](CC)C)C(C)C)CCC(=O)O)CCC(=O)N)CSSC2)CSSC[C@H](NC(=O)[C@@H](NC(=O)[C@@H](NC(=O)[C@@H](NC(=O)[C@@H](NC(=O)[C@@H](NC(=O)[C@@H](N)Cc2ccccc2)C(C)C)…	Drug183	CC[C@H](C)[C@@H](C(=O)N[C@@H]([C@@H](C)O)C(=O)N[C@@H](CC(=O)O)C(=O)N[C@@H](CCCCN)C(=O)N[C@@H](CCCCN)C(=O)N[C@@H](CCCCN)C(=O)N[C@@H](CCCCN)C(=O)N[C@@H](CCCCN)C(=O)N[C@@H](CCCCN)C(=O)N)NC(=O)[C@H](CCCCN)NC(=O)[C@H]([C@@H](C)O)NC(=O)[C@H](C)NC(=O)[C@H]([C@@H	0.329881
NAFLD184	O[C@H]1[C@@H]2[C@@H]([C@@]3([C@H]([C@H]1CC)C[C@@H](CC3)O)C)CC[C@]1([C@H]2CC[C@@H]1[C@@H](CCOS(=O)(=O)O)C)C.[Na]	Drug95	C[C@@]12CC[C@H]([C@@]([C@H]1CCC(=C)[C@H]2C/C=C/3\\[C@@H](COC3=O)O)(C)CO)O	0.125013
NAFLD185	O([C@@]1(O[C@@H]([C@@H](O)[C@@H]1O)CO)CO[C@@]1(O[C@@H]([C@@H](O)[C@@H]1O)CO)CO[C@@]1(O[C@@H]([C@@H](O)[C@@H]1O)CO)CO[C@@]1(O[C@@H]([C@@H](O)[C@@H]1O)CO)CO[C@@]1(O[C@@H]([C@@H](O)[C@@H]1O)CO)CO[C@@]1(O[C@@H]([C@@H](O)[C@@H]1O)CO)CO[C@@]1(O[C@@H]([C@@H](O)[C@@H]1O)CO)CO[C@@]1(O[C@@H]([C@@H](O)[C@@H]1O)CO)CO[C@@]1(O[C@@H]([C@@H](O)[C@@H]1O)CO)CO[C@@]1(O[C@@H]([C@@H](O)[C@@H]1O)CO)CO[C@@]1(O[C@@H]([C…	Drug151	CC[C@H]1C[C@H](C[C@H]([C@@H]1O[C@H]2[C@H]([C@@H]([C@@H]([C@@H](O2)C)O)O)O)O[C@H]3[C@@H]([C@H]([C@H]([C@H](O3)CO)O)O[C@@H](CC4CCCCC4)C(=O)O)NC(=O)C)C(=O)NCCNC(=O)CCOCCOCCOCCOCCOCCOCCOCCOCCOCCOCCOCCOC	0.344044
NAFLD187	O[C@H]1[C@@H](O[C@@H]([C@H]([C@@H]1O)O)CO)c1cc(Cc2cc3c(s2)cccc3)c(cc1)F	Drug67	C[C@H]1[C@H]([C@H]([C@@H]([C@@H](O1)O[C@@H]2[C@H]([C@H]([C@H](O[C@H]2O[C@H]([C@@H](CO)O)[C@@H]([C@H](C=O)O)O)CO)O)O)O)O)O	0.201268
NAFLD189	Clc1c([C@@]2(O[C@H](CO2)COc2ccc(N3CCN(CC3)c3ccc(n4c(=O)n(nc4)C(CC)C)cc3)cc2)Cn2ncnc2)ccc(Cl)c1	Drug100	CN1C(=NC(=O)C(=O)N1)SCC2=C(N3[C@@H]([C@@H](C3=O)NC(=O)/C(=N\\OC)/C4=CSC(=N4)N)SC2)C(=O)O	0.332821
NAFLD192	O[C@@]12[C@@]34c5c(O[C@H]3C(=C)CC2)c(O)ccc5C[C@H]1N(CC4)CC1CC1	Drug106	C[C@@H]1CC[C@H]2[C@H]([C@@H](O[C@H]3[C@@]24[C@H]1CC[C@](O3)(OO4)C)OC(=O)CCC(=O)O)C	0.206334
NAFLD195	O([C@]1(CO)O[C@@H]([C@H]([C@@H]1O)O)CO[C@]1(CO)O[C@@H]([C@H]([C@@H]1O)O)CO)[C@H]1O[C@H](CO)[C@H]([C@@H]([C@H]1O)O)O	Drug67	C[C@H]1[C@H]([C@H]([C@@H]([C@@H](O1)O[C@@H]2[C@H]([C@H]([C@H](O[C@H]2O[C@H]([C@@H](CO)O)[C@@H]([C@H](C=O)O)O)CO)O)O)O)O)O	0.117561
NAFLD198	O([C@@H]([C@@H](C(=O)CO)O)[C@@H](CO)O)[C@@H]1O[C@H](CO)[C@@H]([C@@H]([C@H]1O)O)O	Drug67	C[C@H]1[C@H]([C@H]([C@@H]([C@@H](O1)O[C@@H]2[C@H]([C@H]([C@H](O[C@H]2O[C@H]([C@@H](CO)O)[C@@H]([C@H](C=O)O)O)CO)O)O)O)O)O	0.137354
NAFLD199	[C@@H](C(=O)O)(C)N	Drug43	C(CC(=O)N)[C@@H](C(=O)O)N	0.162101
NAFLD200	OC(=O)CCCC1=CC2=C(C=CC(Cl)=C2)N1S(=O)(=O)C1=CC2=C(C=C1)N=CS2	Drug25	COC(=O)NC1=NC2=C(N1)C=C(C=C2)C(=O)C3=CC=CC=C3	0.122112
NAFLD201	C([N+](C)(C)C)[C@@H](CC(=O)[O-])O	Drug68	CCC(=O)O[C@H](CC(=O)[O-])C[N+](C)(C)C	0.160467
NAFLD202	N(c1ccc(nc1)c1ccc(cc1)[C@@H]1CC[C@H](CC1)CC(=O)O)c1ccc(nc1)C(F)(F)F	Drug19	C1CCC(CC1)(CC(=O)O)CN	0.291921
NAFLD203	O(c1cc(I)c(c(c1)I)O)c1c(I)cc(cc1I)C[C@@H](C(=O)O)N	Drug67	C[C@H]1[C@H]([C@H]([C@@H]([C@@H](O1)O[C@@H]2[C@H]([C@H]([C@H](O[C@H]2O[C@H]([C@@H](CO)O)[C@@H]([C@H](C=O)O)O)CO)O)O)O)O)O	0.26478
NAFLD204	O[C@H]1[C@@H](O[C@@H]([C@H]([C@@H]1O)O)CO)c1cc(Cc2cc3c(cc2)OCCO3)c(cc1)CC	Drug67	C[C@H]1[C@H]([C@H]([C@@H]([C@@H](O1)O[C@@H]2[C@H]([C@H]([C@H](O[C@H]2O[C@H]([C@@H](CO)O)[C@@H]([C@H](C=O)O)O)CO)O)O)O)O)O	0.177717
NAFLD205	C(C#CC)n1c2c(nc1N1C[C@H](N)CCC1)n(C)c(=O)n(c2=O)Cc1nc2c(c(n1)C)cccc2	Drug105	CC1([C@@H](N2[C@H](S1)[C@@H](C2=O)NC(=O)[C@@H](C3=CC=CC=C3)N=C)C(=O)O)C	0.286332
NAFLD207	O=C(N[C@@H](C(C)C)C(=O)N[C@@H](CCCNC(=N)N)C(=O)NCC(=O)N[C@@H](CCCNC(=N)N)C(=O)NCC(=O)O)[C@@H](NC(=O)[C@@H](NC(=O)[C@@H](NC(=O)[C@@H](NC(=O)[C@@H](NC(=O)[C@@H](NC(=O)[C@@H](NC(=O)[C@@H](NC(=O)[C@@H](NC(=O)[C@@H](NC(=O)CNC(=O)[C@@H](NC(=O)[C@@H](NC(=O)[C@@H](NC(=O)[C@@H](NC(=O)[C@@H](NC(=O)[C@@H](NC(=O)[C@@H](NC(=O)[C@@H](NC(=O)[C@@H](NC(=O)[C@@H](NC(=O)[C@@H](NC(=O)CNC(=O)[C@@H](NC(=O)[C@@H](NC(=O…	Drug183	CC[C@H](C)[C@@H](C(=O)N[C@@H]([C@@H](C)O)C(=O)N[C@@H](CC(=O)O)C(=O)N[C@@H](CCCCN)C(=O)N[C@@H](CCCCN)C(=O)N[C@@H](CCCCN)C(=O)N[C@@H](CCCCN)C(=O)N[C@@H](CCCCN)C(=O)N[C@@H](CCCCN)C(=O)N)NC(=O)[C@H](CCCCN)NC(=O)[C@H]([C@@H](C)O)NC(=O)[C@H](C)NC(=O)[C@H]([C@@H	0.274539
NAFLD208	COC1=CC=C(OC2=NC=NC(=C2)N(C)CCOC2=CC=C(CC3SC(=O)NC3=O)C=C2)C=C1	Drug60	CN(CCOC1=CC=C(C=C1)CC2C(=O)NC(=O)S2)C3=CC=CC=N3	0.12096
NAFLD209	C(n1c(CCCC)nc(c1CO)Cl)c1ccc(cc1)c1c(cccc1)c1[nH]nnn1	Drug105	CC1([C@@H](N2[C@H](S1)[C@@H](C2=O)NC(=O)[C@@H](C3=CC=CC=C3)N=C)C(=O)O)C	0.248041
NAFLD210	C(=C\C/C=C\C/C=C\C/C=C\C/C=C\C/C=C\CC)\CCC(=O)OCC.C(=C\C/C=C\C/C=C\C/C=C\C/C=C\CC)\CCCC(=O)OCC	Drug195	CCCCC/C=C\\C/C=C\\C/C=C\\CCCCC(=O)O	0.170977
NAFLD212	C(CCCC)(F)(F)[C@]1(O)O[C@H]2[C@H](CC1)[C@H](C(=O)C2)CCCCCCC(=O)O	Drug106	C[C@@H]1CC[C@H]2[C@H]([C@@H](O[C@H]3[C@@]24[C@H]1CC[C@](O3)(OO4)C)OC(=O)CCC(=O)O)C	0.212684
NAFLD213	O(C)c1c(cc(c(c1)C)Cc1ccc(cc1)OCC)[C@@H]1S[C@H](CO)[C@H]([C@@H]([C@H]1O)O)O	Drug67	C[C@H]1[C@H]([C@H]([C@@H]([C@@H](O1)O[C@@H]2[C@H]([C@H]([C@H](O[C@H]2O[C@H]([C@@H](CO)O)[C@@H]([C@H](C=O)O)O)CO)O)O)O)O)O	0.201357
NAFLD214	C1=CC(=CC=C1C2=NN(N=N2)CC(CC(=O)O)N)OC3=C(C=C(C=N3)Cl)F	Drug160	C1=CC(=CC=C1C2=NN(N=N2)C[C@H](CC(=O)O)N)OC3=C(C=C(C=N3)Cl)F	0.0414884
NAFLD216	C(C[C@H](NC(=O)C1CCC(CC1)(F)F)c1ccccc1)N1[C@@H]2C[C@@H](C[C@H]1CC2)n1c(C(C)C)nnc1C	Drug172	C[C@H]1C[C@@H](CC[C@H]1C(=O)N2CC[C@@]3([C@H]2CCC4=C3C=CC(=C4)C(C(F)(F)F)(C(F)(F)F)F)S(=O)(=O)C5=CC=C(C=C5)F)C(=O)O	0.312903
NAFLD219	C(=C\C/C=C\C/C=C\C/C=C\CC)\C/C=C\CCCC(=O)O.C(=C\C/C=C\CCC(=O)O)\C/C=C\C/C=C\C/C=C\C/C=C\CC.C(=C\CCCCC(=O)O)\C/C=C\C/C=C\C/C=C\CC	Drug195	CCCCC/C=C\\C/C=C\\C/C=C\\CCCCC(=O)O	0.218923
NAFLD221	O=C(N[C@@H](CC(C)C)C(=O)N[C@@H](CCC(=O)O)C(=O)N[C@@H](C)C(=O)NCC(=O)NCC(=O)O)[C@@H](NC(=O)[C@@H](NC(=O)[C@@H](NC(=O)[C@@H](NC(=O)[C@@H](NC(=O)[C@@H](NC(=O)[C@@H](NC(=O)[C@@H](NC(=O)[C@@H](NC(=O)[C@@H](NC(=O)[C@@H](NC(=O)[C@@H](NC(=O)[C@@H](NC(=O)[C@@H](NC(=O)[C@@H](NC(=O)[C@@H](NC(=O)[C@@H](NC(=O)[C@@H](NC(=O)[C@@H](NC(=O)[C@@H](NC(=O)[C@@H](NC(=O)CNC(=O)[C@@H](NC(=O)[C@@H](NC(=O)[C@@H](N)Cc1nc[n…	Drug183	CC[C@H](C)[C@@H](C(=O)N[C@@H]([C@@H](C)O)C(=O)N[C@@H](CC(=O)O)C(=O)N[C@@H](CCCCN)C(=O)N[C@@H](CCCCN)C(=O)N[C@@H](CCCCN)C(=O)N[C@@H](CCCCN)C(=O)N[C@@H](CCCCN)C(=O)N[C@@H](CCCCN)C(=O)N)NC(=O)[C@H](CCCCN)NC(=O)[C@H]([C@@H](C)O)NC(=O)[C@H](C)NC(=O)[C@H]([C@@H	0.266157
NAFLD222	C(CNC(=O)C)c1c2c([nH]c1)ccc(c2)OC	Drug55	CC1([C@@H](N2[C@H](S1)[C@@H](C2=O)NC(=O)[C@@H](C3=CC=C(C=C3)O)N)C(=O)O)C	0.22919
NAFLD224	C(=O)(O)[C@H]1NC(=O)CC1.C(O)c1c(CO)cnc(c1O)C	Drug99	CO/N=C(/C1=CC=CO1)\\C(=O)N[C@H]2[C@@H]3N(C2=O)C(=C(CS3)COC(=O)N)C(=O)O	0.231061
NAFLD225	C(=N)(NC(=N)N)N(C)C	Drug27	CN(C)C(=N)N=C(N)N	0.130068
NAFLD229	[P+](CCCCCCCCCCC1=C(C)C(=O)C(=C(C1=O)OC)OC)(c1ccccc1)(c1ccccc1)c1ccccc1	Drug17	CC(C)OC(=O)C(C)(C)OC1=CC=C(C=C1)C(=O)C2=CC=C(C=C2)Cl	0.208844
NAFLD230	O=C1CC2(Oc3c1cc(cc3)c1cc(C(=O)O)cnc1)CCN(CC2)C(=O)c1cc2n(cc(c2c(c1)OC)C)C1CC1	Drug184	COC1=CC(=CC2=C1C(=O)N(CC2)CC(F)(F)F)C3=CN=C4N3C=CC(=C4)OCCN5CCOCC5	0.260366
NAFLD231	C(CC)c1c(OCCCC(=O)O)c(C(=O)C)ccc1OCCCSc1c(CCC)c(O)c(cc1)C(=O)C	Drug4	C1CSSC1CCCCC(=O)O	0.28501
NAFLD232	N(c1c(OC)nc(nc1Cl)C)C1=NCCN1	Drug189	CC1=C(N=CN1)CSCCNC(=NC)NC#N	0.236071
NAFLD233	C(C1SC(=O)NC1=O)c1ccc(cc1)OCC(=O)c1cc(OC)ccc1.[K]	Drug66	CC1=C(C(=O)C=CO1)[O-].CC1=C(C(=O)C=CO1)[O-].CC1=C(C(=O)C=CO1)[O-].[Fe+3]	0.246013
NAFLD235	C(NC(=O)C)(C(=O)O)CS	Drug43	C(CC(=O)N)[C@@H](C(=O)O)N	0.198825
NAFLD239	C(=O)(O)c1cccnc1	Drug141	C([C@@H]([C@@H]1C(=C(C(=O)O1)O)O)O)O	0.29817
NAFLD240	C(=O)(N)c1cccnc1	Drug141	C([C@@H]([C@@H]1C(=C(C(=O)O1)O)O)O)O	0.303619
NAFLD241	Cn1c2c(c(n1)C(=O)N(Cc1ccc(cc1)C(=O)O)Cc1ccccc1)COc1c2cc(cc1)Cl	Drug120	COC[C@@H](CN1C(=O)C=NN(C1=O)C2=CC(=C(C=C2)Cl)C(=O)NCC3(CCCCCC3)O)O	0.290009
NAFLD243	C(=O)(Nc1sc(cn1)N(=O)=O)c1c(OC(=O)C)cccc1	Drug105	CC1([C@@H](N2[C@H](S1)[C@@H](C2=O)NC(=O)[C@@H](C3=CC=CC=C3)N=C)C(=O)O)C	0.281545
NAFLD244	C(=O)(N[C@@H]1[C@](CF)(O)OC(=O)C1)[C@]1(C(C)C)CC(=NO1)c1c2c(ccn1)cccc2	Drug177	CC(C)[C@@H](C(=O)OCC(CO)OCN1C=NC2=C1N=C(NC2=O)N)N	0.239427
NAFLD245	C[C@]12[C@H]([C@H]3[C@H](CC2)[C@]2(C)[C@H](C[C@@H]3O)C[C@@H](CC2)O)CC[C@@H]1[C@@H](CC(=O)O)C	Drug54	C[C@H](CCC(=O)O)[C@H]1CC[C@@H]2[C@@]1(CC[C@H]3[C@H]2[C@H](C[C@H]4[C@@]3(CC[C@H](C4)O)C)O)C	0.182066
NAFLD246	S=C(NCCCC[C@H](NC(=O)CC[C@H]([C@@H]1[C@@]2([C@H]([C@H]3[C@@H]([C@@]4([C@H](C[C@H]3O)C[C@H](O)CC4)C)C[C@@H]2O)CC1)C)C)C(=O)O)Nc1cc2c(C3(OC2=O)c2c(Oc4c3ccc(O)c4)cc(O)cc2)cc1	Drug90	C/C(=C\\C=C\\C=C(\\C=C\\C=C(\\C(=O)O[C@@H]1O[C@@H]([C@H]([C@@H]([C@H]1O)O)O)CO[C@@H]2O[C@@H]([C@H]([C@@H]([C@H]2O)O)O)CO)/C)/C)/C=C/C=C(/C(=O)O[C@@H]3O[C@@H]([C@H]([C@@H]([C@H]3O)O)O)CO[C@@H]4O[C@@H]([C@H]([C@@H]([C@H]4O)O)O)CO)\\C	0.222133
NAFLD248	C[C@@]12[C@@H]3[C@H]([C@H]4[C@@](CC3)(C)[C@H](CC4)[C@@H](CCC(=O)O)C)[C@@H]([C@@H]([C@@H]1C[C@@H](CC2)O)CC)O	Drug106	C[C@@H]1CC[C@H]2[C@H]([C@@H](O[C@H]3[C@@]24[C@H]1CC[C@](O3)(OO4)C)OC(=O)CCC(=O)O)C	0.174565
NAFLD250	O=S1(=O)c2c(N(CC(N1)(CCCC)CCCC)c1ccccc1)cc(c(c2)OCC(=O)N[C@@H](C(=O)N[C@H](C(=O)O)CC)c1ccc(cc1)O)SC	Drug177	CC(C)[C@@H](C(=O)OCC(CO)OCN1C=NC2=C1N=C(NC2=O)N)N	0.237759
NAFLD252	C[C@]12[C@@]3(C)C(=CC[C@@H]1[C@]1(C)[C@@H](CC2)C(C)(C)[C@H](CC1)O)[C@H]1[C@](CC3)(C(=O)O)CCC(C1)(C)C	Drug196	C[C@]12C[C@@H]([C@H]3[C@H]([C@@H]1C[C@@H]4[C@]2(OC(O4)(C)C)C(=O)CO)CCC5=CC(=O)C=C[C@]35C)O	0.199916
NAFLD253	C(CCCCC/C=C\CCCCCCCC)CC(=O)NCCO	Drug195	CCCCC/C=C\\C/C=C\\C/C=C\\CCCCC(=O)O	0.189454
NAFLD255	O(C(=O)CCCCCCCCCCCCCCCCC)CC.O(C(=O)CCCCCCCCCCCCCCC)CC.O(C(=O)CCCCCCC/C=C\CCCCCCCC)CC.O(C(=O)CCCCCCC/C=C\C/C=C\CCCCC)CC.O(C(=O)CCCCCCC/C=C\C/C=C\C/C=C\CC)CC	Drug195	CCCCC/C=C\\C/C=C\\C/C=C\\CCCCC(=O)O	0.273604
NAFLD256	Cc1c(ssc1=S)c1cnccn1	Drug105	CC1([C@@H](N2[C@H](S1)[C@@H](C2=O)NC(=O)[C@@H](C3=CC=CC=C3)N=C)C(=O)O)C	0.299459
NAFLD257	C(=C\C/C=C\C/C=C\C/C=C\C/C=C\CC)\CCCC(=O)OCC.C(=C\C/C=C\C/C=C\C/C=C\C/C=C\C/C=C\CC)\CCC(=O)OCC	Drug195	CCCCC/C=C\\C/C=C\\C/C=C\\CCCCC(=O)O	0.181128
NAFLD258	OC(=O)CCCCCCC/C=C\C/C=C\C/C=C\CC.OC(=O)CCC/C=C\C/C=C\C/C=C\C/C=C\C/C=C\CC.OC(=O)CC/C=C\C/C=C\C/C=C\C/C=C\C/C=C\C/C=C\CC	Drug195	CCCCC/C=C\\C/C=C\\C/C=C\\CCCCC(=O)O	0.246941
NAFLD259	S(=O)(Cc1c(C)c(OC)c(cn1)C)c1nc2c([nH]1)ccc(c2)OC	Drug55	CC1([C@@H](N2[C@H](S1)[C@@H](C2=O)NC(=O)[C@@H](C3=CC=C(C=C3)O)N)C(=O)O)C	0.286606
NAFLD260	C([C@@H](OC(=O)[C@H](CC(C)C)NC=O)CCCCCCCCCCC)[C@H]1[C@H](CCCCCC)C(=O)O1	Drug135	CCCCCCCCCCCCCCCCOC[C@H](COP(=O)([O-])OCC[N+](C)(C)C)OCCCCC(=O)O	0.271734
NAFLD261	[C@@H](NC(=O)[C@@H](NC(=O)[C@@H](NC(=O)[C@@H](NC(=O)[C@@H](NC(=O)[C@@H](NC(=O)[C@@H](NC(=O)[C@@H](NC(=O)[C@@H](NC(=O)[C@@H](NC(=O)[C@@H](NC(=O)[C@@H](NC(=O)[C@@H](NC(=O)CCCCCCCCCCCCCCC)CCCNC(=N)N)CO)CO)C)CCSC)CC(=O)O)CCC(=O)O)CC(=O)N)CO)CCC(=O)O)CCCCN)CCCCN)(C(=O)N[C@H](C(=O)N[C@H](C(=O)N[C@H](C(=O)N[C@H](C(=O)N[C@@H](CCCCN)C(=O)N)[C@H](CC)C)C)CO)CCCCN)CCCNC(=N)N	Drug183	CC[C@H](C)[C@@H](C(=O)N[C@@H]([C@@H](C)O)C(=O)N[C@@H](CC(=O)O)C(=O)N[C@@H](CCCCN)C(=O)N[C@@H](CCCCN)C(=O)N[C@@H](CCCCN)C(=O)N[C@@H](CCCCN)C(=O)N[C@@H](CCCCN)C(=O)N[C@@H](CCCCN)C(=O)N)NC(=O)[C@H](CCCCN)NC(=O)[C@H]([C@@H](C)O)NC(=O)[C@H](C)NC(=O)[C@H]([C@@H	0.158595
NAFLD262	O(C[C@H]([C@H]([C@@H](C(=O)CO)O)O)O)[C@H]1O[C@H](CO)[C@H]([C@@H]([C@H]1O)O)O	Drug67	C[C@H]1[C@H]([C@H]([C@@H]([C@@H](O1)O[C@@H]2[C@H]([C@H]([C@H](O[C@H]2O[C@H]([C@@H](CO)O)[C@@H]([C@H](C=O)O)O)CO)O)O)O)O)O	0.0937863
NAFLD264	S(=O)(Cc1c(OC)c(OC)ccn1)c1nc2c([nH]1)cc(cc2)OC(F)F	Drug105	CC1([C@@H](N2[C@H](S1)[C@@H](C2=O)NC(=O)[C@@H](C3=CC=CC=C3)N=C)C(=O)O)C	0.28618
NAFLD265	CC[C@](OC1=CC=CC(CN(C2=NC3=CC=CC=C3O2)CCCOC4=CC=C(OC)C=C4)=C1)([H])C(O)=O	Drug60	CN(CCOC1=CC=C(C=C1)CC2C(=O)NC(=O)S2)C3=CC=CC=N3	0.128361
NAFLD266	O=c1c2c(n(c(=O)n1CCCCC(=O)C)C)ncn2C	Drug55	CC1([C@@H](N2[C@H](S1)[C@@H](C2=O)NC(=O)[C@@H](C3=CC=C(C=C3)O)N)C(=O)O)C	0.26933
NAFLD267	C(=O)([C@@H](N[C@H](C(=O)OCC)CCC)C)N1[C@@H]2[C@H](C[C@H]1C(=O)O)CCCC2	Drug105	CC1([C@@H](N2[C@H](S1)[C@@H](C2=O)NC(=O)[C@@H](C3=CC=CC=C3)N=C)C(=O)O)C	0.234957
NAFLD268	O=C(O)C=1C=CC(=CC1)C2=NC(OC)=CC(=C2)C(=O)N3CCC4(CC(=O)C5=C(C=NN5C(C)C)C4)CC3	Drug155	CC(C)(C)C1=CC(=C(C(=C1)NS(=O)(=O)C)OC)NC(=O)NC2=CC=C(C3=CC=CC=C32)OC4=NC(=NC=C4)NC5=CC(=CC(=C5)C(=O)NCCOCCOCCOC)C#C	0.0893796
NAFLD271	C(C(C)(C)N)c1ccccc1	Drug107	B([C@@H]1CCCN1C(=O)[C@H](C(C)C)N)(O)O	0.275183
NAFLD273	P(=O)(OCC[N+](C)(C)C)(OC[C@H](OC(=O)CCCCCCC/C=C\C/C=C\CCCCC)COC(=O)CCCCCCCCCCCCCCCCC)[O-]	Drug135	CCCCCCCCCCCCCCCCOC[C@H](COP(=O)([O-])OCC[N+](C)(C)C)OCCCCC(=O)O	0.130706
NAFLD274	O[C@@H]1CC2=CC[C@H]3[C@H]4[C@@]([C@H](CC4)[C@@H](CC[C@H](C(C)C)CC)C)(CC[C@@H]3[C@]2(CC1)C)C	Drug106	C[C@@H]1CC[C@H]2[C@H]([C@@H](O[C@H]3[C@@]24[C@H]1CC[C@](O3)(OO4)C)OC(=O)CCC(=O)O)C	0.179922
NAFLD275	CCC1=CN=C(C=C1)CCOC2=CC=C(C=C2)C[C@@]3([H])SC(NC3=O)=O	Drug84	C1=CC=C(C=C1)CC2=CC=C(C=C2)C3=CSC(=N3)N	0.09433
NAFLD276	C(=C\C=C\C(=O)N1CCCCC1)/c1cc2c(cc1)OCO2	Drug96	C1=CC(=CC=C1C(=O)N/N=C/C2=CC=C(O2)[N+](=O)[O-])O	0.255585
NAFLD277	C(=C\[C@H](C[C@H](CC(=O)O)O)O)/c1c(c2c(nc1C1CC1)cccc2)c1ccc(cc1)F	Drug71	CC(C)C1=NC(=NC(=C1/C=C/[C@H](C[C@H](CC(=O)O)O)O)C2=CC=C(C=C2)F)N(C)S(=O)(=O)C	0.209025
NAFLD283	O[C@@H]1[C@H](c2c(O[C@@H]1c1ccc(cc1)O)cc(cc2O)O)c1c2c(C[C@H]([C@H](O2)c2cc(O)c(c(c2)O)OC)O)c(cc1O)O	Drug67	C[C@H]1[C@H]([C@H]([C@@H]([C@@H](O1)O[C@@H]2[C@H]([C@H]([C@H](O[C@H]2O[C@H]([C@@H](CO)O)[C@@H]([C@H](C=O)O)O)CO)O)O)O)O)O	0.185412
NAFLD285	C(C(=O)N(CCC)CCC)(NC(=O)c1ccccc1)CCC(=O)O	Drug131	C(C[C@@H](C[C@@H](C(=O)O)N)C(=O)O)C[18F]	0.211535
NAFLD290	Clc1c([C@H]2[C@@H](C2)c2ccc(cc2)C(=O)O)ccc(c1)OCc1c(noc1C1CC1)c1c(Cl)cccc1Cl	Drug99	CO/N=C(/C1=CC=CO1)\\C(=O)N[C@H]2[C@@H]3N(C2=O)C(=C(CS3)COC(=O)N)C(=O)O	0.307117
NAFLD293	O=c1c2c(oc(c1O)c1cc(O)c(cc1)O)cc(cc2O)O	Drug129	CCSC1C(=CC2=C(O1)C=C(C=C2)O)C3=CC=C(C=C3)O	0.281029
NAFLD294	[C@H](O)(c1c2c(ccc(c2)OC)ncc1)[C@@H]1N2C[C@@H]([C@H](C1)CC2)C=C	Drug55	CC1([C@@H](N2[C@H](S1)[C@@H](C2=O)NC(=O)[C@@H](C3=CC=C(C=C3)O)N)C(=O)O)C	0.201338
NAFLD297	C(NC(=O)c1nnc(o1)C)(C)(C)c1nc(C(=O)NCc2ccc(cc2)F)c(c(=O)n1C)O	Drug177	CC(C)[C@@H](C(=O)OCC(CO)OCN1C=NC2=C1N=C(NC2=O)N)N	0.264733
NAFLD298	O(CC(CN1CCN(CC1)CC(=O)Nc1c(C)cccc1C)O)c1c(OC)cccc1	Drug149	CO[C@@H](CC1=CC=C(C=C1)N)C(=O)O	0.255755
NAFLD299	C(c1c(O[C@@H]2O[C@H](CO)[C@H]([C@@H]([C@H]2O)O)O)nn(c1C)C(C)C)c1ccc(cc1)OC(C)C	Drug67	C[C@H]1[C@H]([C@H]([C@@H]([C@@H](O1)O[C@@H]2[C@H]([C@H]([C@H](O[C@H]2O[C@H]([C@@H](CO)O)[C@@H]([C@H](C=O)O)O)CO)O)O)O)O)O	0.249498
NAFLD300	O=c1n(nc(c(=O)[nH]1)C#N)c1cc(Cl)c(c(c1)Cl)Oc1cc(C(C)C)c(=O)[nH]n1	Drug16	C1CNP(=O)(OC1)N(CCCl)CCCl	0.304863
NAFLD301	C(=C\c1ccc(cc1)O)/c1cc(O)cc(c1)O	Drug141	C([C@@H]([C@@H]1C(=C(C(=O)O1)O)O)O)O	0.238252
NAFLD303	Oc1c2c3c4O[C@](C3=O)(C)O/C=C/[C@H](OC)[C@@H](C)[C@@H](OC(=O)C)[C@H](C)[C@@H]([C@@H]([C@H]([C@H](/C=C/C=C(\C(=O)Nc(c1/C=N/N1CCN(CC1)C)c(c2c(c4C)O)O)/C)C)O)C)O	Drug70	C[C@@H]1C[C@@H]([C@@H]2[C@H](C[C@H]([C@@](O2)(C(=O)C(=O)N3CCCC[C@H]3C(=O)O[C@@H]([C@@H]([C@H](CC(=O)[C@@H](/C=C(/C1)\\C)CC=C)O)C)/C(=C/[C@@H]4CC[C@H]([C@@H](C4)OC)O)/C)O)C)OC)OC	0.142256
NAFLD304	O=C1c2c3c4c(n5c(n4)cc(cc5)C)c4c(c3c(c(c2O[C@]1(C)O/C=C/[C@H](OC)[C@@H](C)[C@@H](OC(=O)C)[C@H](C)[C@H](O)[C@H](C)[C@H]([C@H](/C=C/C=C(\C(=O)N4)/C)C)O)C)O)O	Drug103	C[C@H]1/C=C/C=C(\\C(=O)NC2=C(C3=C(C4=C(C(=C3O)C)O[C@@](C4=O)(O/C=C/[C@@H]([C@H]([C@H]([C@@H]([C@@H]([C@@H]([C@H]1O)C)O)C)OC(=O)C)C)OC)C)C5=C2N6C=CC(=CC6=N5)C)O)/C	0.133391
NAFLD305	Cc1c(n(nc1C(=O)NN1CCCCC1)c1c(Cl)cc(cc1)Cl)c1ccc(cc1)Cl	Drug120	COC[C@@H](CN1C(=O)C=NN(C1=O)C2=CC(=C(C=C2)Cl)C(=O)NCC3(CCCCCC3)O)O	0.230768
NAFLD307	O(CC1CC1)c1c(OC(F)F)ccc(c1)C(=O)Nc1c(Cl)cncc1Cl	Drug150	CCCCCCCOC1=C(C=C(C=C1)CCC(CO)(CO)N)C(F)(F)F.Cl	0.321834
NAFLD310	O1[C@@H]([C@@H](O)[C@H](O)[C@@H](O)[C@@H]1Oc1cc(c2oc3c(c(=O)c2)c(O)cc(O)c3)ccc1O)C(=O)O	Drug106	C[C@@H]1CC[C@H]2[C@H]([C@@H](O[C@H]3[C@@]24[C@H]1CC[C@](O3)(OO4)C)OC(=O)CCC(=O)O)C	0.248873
NAFLD311	CN(CCOC1CCC(CC2SC(=O)NC2=O)CC1)C1CCCCN1	Drug4	C1CSSC1CCCCC(=O)O	0.214802
NAFLD312	C(=C\[C@H](C[C@H](CC(=O)O)O)O)/c1c(nc(nc1C(C)C)N(S(=O)(=O)C)C)c1ccc(cc1)F	Drug71	CC(C)C1=NC(=NC(=C1/C=C/[C@H](C[C@H](CC(=O)O)O)O)C2=CC=C(C=C2)F)N(C)S(=O)(=O)C	0.178699
NAFLD316	O[C@H]1[C@H](n2c3c(nc2)c(N)ncn3)O[C@@H]([C@H]1O)C[S+](CC[C@@H](C(=O)[O-])N)C	Drug177	CC(C)[C@@H](C(=O)OCC(CO)OCN1C=NC2=C1N=C(NC2=O)N)N	0.217761
NAFLD318	O(C(=O)c1c(O)cccc1)c1c(C(=O)O)cccc1	Drug43	C(CC(=O)N)[C@@H](C(=O)O)N	0.276542
NAFLD321	CCO[C@@H](CC1=CC=C(OCCN2C(C)=CC=C2C2=CC=C(SC)C=C2)C=C1)C(O)=O	Drug6	CC(=O)NCCC1=CNC2=C1C=C(C=C2)OC	0.12668
NAFLD324	CCO[C@H](COC1=CC=C(C=C1)C(F)(F)F)CSC1=CC(C)=C(OCC(O)=O)C=C1	Drug17	CC(C)OC(=O)C(C)(C)OC1=CC=C(C=C1)C(=O)C2=CC=C(C=C2)Cl	0.137288
NAFLD326	Cc1c(cc(c(c1)F)C(=O)Nc1nc(ccc1)c1n(C(C)C)cnn1)n1cc(nc1)C1CC1	Drug105	CC1([C@@H](N2[C@H](S1)[C@@H](C2=O)NC(=O)[C@@H](C3=CC=CC=C3)N=C)C(=O)O)C	0.318898
NAFLD327	O=C(N[C@@H](C(C)C)C(=O)N[C@@H](CCCNC(=N)N)C(=O)NCC(=O)N[C@@H](CCCNC(=N)N)C(=O)NCC(=O)O)[C@@H](NC(=O)[C@@H](NC(=O)[C@@H](NC(=O)[C@@H](NC(=O)[C@@H](NC(=O)[C@@H](NC(=O)[C@@H](NC(=O)[C@@H](NC(=O)[C@@H](NC(=O)[C@@H](NC(=O)CNC(=O)[C@@H](NC(=O)[C@@H](NC(=O)[C@@H](NC(=O)[C@@H](NC(=O)[C@@H](NC(=O)[C@@H](NC(=O)[C@@H](NC(=O)[C@@H](NC(=O)[C@@H](NC(=O)[C@@H](NC(=O)[C@@H](NC(=O)CNC(=O)[C@@H](NC(=O)C(NC(=O)[C@@…	Drug183	CC[C@H](C)[C@@H](C(=O)N[C@@H]([C@@H](C)O)C(=O)N[C@@H](CC(=O)O)C(=O)N[C@@H](CCCCN)C(=O)N[C@@H](CCCCN)C(=O)N[C@@H](CCCCN)C(=O)N[C@@H](CCCCN)C(=O)N[C@@H](CCCCN)C(=O)N[C@@H](CCCCN)C(=O)N)NC(=O)[C@H](CCCCN)NC(=O)[C@H]([C@@H](C)O)NC(=O)[C@H](C)NC(=O)[C@H]([C@@H	0.268433
NAFLD328	C(C(=O)O)(CO)N	Drug43	C(CC(=O)N)[C@@H](C(=O)O)N	0.174591
NAFLD332	O[C@@H]1[C@@H](c2c(S(=O)(=O)C[C@]1(CCCC)CC)ccc(c2)N(C)C)c1cc(NC(=O)N[C@H]2[C@H](O)[C@@H](OCc3ccccc3)[C@@H]([C@H](O2)COS(=O)(=O)O)O)ccc1	Drug71	CC(C)C1=NC(=NC(=C1/C=C/[C@H](C[C@H](CC(=O)O)O)O)C2=CC=C(C=C2)F)N(C)S(=O)(=O)C	0.272929
NAFLD333	C(CC(C)C)(N(C)C)C1(CCC1)c1ccc(cc1)Cl	Drug16	C1CNP(=O)(OC1)N(CCCl)CCCl	0.270698
NAFLD336	O1C(C(Oc2c1cc(C1Oc3c(C(=O)C1O)c(O)cc(O)c3)cc2)CO)c1cc(OC)c(O)cc1	Drug129	CCSC1C(=CC2=C(O1)C=C(C=C2)O)C3=CC=C(C=C3)O	0.231557
NAFLD338	FC(F)(F)c1n2CCN(Cc2nn1)C(=O)C[C@H](N)Cc1c(F)cc(F)c(F)c1	Drug114	C[C@@H]1CCN(C[C@@H]1N(C)C2=NC=NC3=C2C=CN3)C(=O)CC#N.C(C(=O)O)C(CC(=O)O)(C(=O)O)O	0.319514
NAFLD342	F[C@]1(C(=O)[C@@H]([C@@H](O[C@@H]2O[C@@H](C[C@H](N(C)C)[C@H]2O)C)[C@](OC)(C[C@H](C(=O)[C@@H]([C@H]2N(C(=O)O[C@@]2([C@H](OC1=O)CC)C)CCCCn1nnc(c1)c1cc(N)ccc1)C)C)C)C)C	Drug62	CC[C@@H]1[C@@]([C@@H]([C@H](C(=O)[C@@H](C[C@@]([C@@H]([C@H]([C@@H]([C@H](C(=O)O1)C)O[C@H]2C[C@@]([C@H]([C@@H](O2)C)O)(C)OC)C)O[C@H]3[C@@H]([C@H](C[C@H](O3)C)N(C)C)O)(C)OC)C)C)O)(C)O	0.147784
NAFLD344	C[C@@]12[C@]3(CC[C@H]1[C@H]1[C@H](CC2)[C@]2(C)C(=CC(=O)CC2)C[C@H]1SC(=O)C)OC(=O)CC3	Drug196	C[C@]12C[C@@H]([C@H]3[C@H]([C@@H]1C[C@@H]4[C@]2(OC(O4)(C)C)C(=O)CO)CCC5=CC(=O)C=C[C@]35C)O	0.179559
NAFLD345	O([C@@H](/C=C/C(=C/C=C/C(=C/C=C/C(=C/C=C/C=C(/C=C/C=C(/C=C/C1=C(C)C[C@H](CC1(C)C)O)\C)\C)/C)/C)/C)C(C)(C)O)[C@H]1[C@H](O)[C@H](O)[C@H]([C@@H](O1)C)O	Drug80	COC1=C(C=CC(=C1)/C=C/C(=O)CC(=O)/C=C/C2=CC(=C(C=C2)O)OC)O	0.201714
NAFLD347	C(=C)C	Drug76	CCCCCC1=CC(=C(C(=C1)O)[C@@H]2C=C(CC[C@H]2C(=C)C)C)O	0.302584
NAFLD350	C[C@]12[C@H]3[C@]4(C[C@@](CC3)(C(=C)C4)O[C@H]3[C@H](O[C@@H]4O[C@H](CO)[C@H]([C@@H]([C@H]4O)O)O)[C@@H](O[C@@H]4O[C@H](CO)[C@H]([C@@H]([C@H]4O)O)O)[C@@H]([C@H](O3)CO)O)CC[C@@H]1[C@@](C(=O)O[C@@H]1O[C@H](CO)[C@H]([C@@H]([C@H]1O)O)O)(C)CCC2	Drug90	C/C(=C\\C=C\\C=C(\\C=C\\C=C(\\C(=O)O[C@@H]1O[C@@H]([C@H]([C@@H]([C@H]1O)O)O)CO[C@@H]2O[C@@H]([C@H]([C@@H]([C@H]2O)O)O)CO)/C)/C)/C=C/C=C(/C(=O)O[C@@H]3O[C@@H]([C@H]([C@@H]([C@H]3O)O)O)CO[C@@H]4O[C@@H]([C@H]([C@@H]([C@H]4O)O)O)CO)\\C	0.172702
NAFLD353	S(=O)(=O)=NC(=O)N.S(=O)(=O)=NC(=O)N	Drug22	C1=CC2=C(C=C1S(=O)(=O)O)C(=C(N2)C3=NC4=C(C3=O)C=C(C=C4)S(=O)(=O)O)O	0.227704
NAFLD354	C(CCN=C=S)CS(=O)C	Drug189	CC1=C(N=CN1)CSCCNC(=NC)NC#N	0.222406
NAFLD358	S1C[C@H](O[C@H]1CO)n1cc(F)c(nc1=O)N.[P@@](=O)(Oc1ccccc1)(N[C@@H](C)C(=O)OC(C)C)CO[C@@H](Cn1c2ncnc(N)c2nc1)C.N(c1c(cc(cc1C)/C=C/C#N)C)c1nc(Nc2ccc(cc2)C#N)ncc1	Drug114	C[C@@H]1CCN(C[C@@H]1N(C)C2=NC=NC3=C2C=CN3)C(=O)CC#N.C(C(=O)O)C(CC(=O)O)(C(=O)O)O	0.266675
NAFLD360	CCCC1=NC2=C(N1CC3=CC=C(C4=CC=CC=C4C(O)=O)C=C3)C=C(C5=NC6=CC=CC=C6N5C)C=C2C	Drug128	CC1=C(SC(=N1)C2=CN=CC=C2)C(=O)NC3=CC=CC=C3C4=CN5C(=CSC5=N4)CN6CCOCC6	0.0837361
NAFLD361	Cc1cc(n(n1)c1ccccc1)N1CCN(CC1)[C@H]1C[C@H](NC1)C(=O)N1CCSC1	Drug105	CC1([C@@H](N2[C@H](S1)[C@@H](C2=O)NC(=O)[C@@H](C3=CC=CC=C3)N=C)C(=O)O)C	0.283116
NAFLD362	C(OC1CCN(CC1)c1cc2c(cc1)c(cn2C)C(=O)O)c1c(noc1C1CC1)c1c(Cl)cccc1Cl	Drug17	CC(C)OC(=O)C(C)(C)OC1=CC=C(C=C1)C(=O)C2=CC=C(C=C2)Cl	0.267474
NAFLD363	S(CC[C@H](NC(=O)[C@@H](NC(=O)[C@@H](NC(=O)[C@@H](NC(=O)[C@@H](NC(=O)[C@@H](NC(=O)[C@@H](NC(=O)[C@@H](NC(=O)[C@@H](NC(=O)[C@@H](NC(=O)[C@@H](NC(=O)[C@@H](NC(=O)CNC(=O)[C@@H](NC(=O)[C@@H](NC(=O)[C@@H](NC(=O)[C@@H](NC(=O)[C@@H](NC(=O)[C@@H](NC(=O)[C@@H](NC(=O)[C@@H](NC(=O)[C@@H](NC(=O)[C@@H](NC(=O)[C@@H](NC(=O)[C@@H](NC(=O)[C@@H](NC(=O)[C@@H](NC(=O)C/C=C/CC)Cc1ccc(O)cc1)C)CC(=O)O)C)[C@H](CC)C)Cc1ccc…	Drug183	CC[C@H](C)[C@@H](C(=O)N[C@@H]([C@@H](C)O)C(=O)N[C@@H](CC(=O)O)C(=O)N[C@@H](CCCCN)C(=O)N[C@@H](CCCCN)C(=O)N[C@@H](CCCCN)C(=O)N[C@@H](CCCCN)C(=O)N[C@@H](CCCCN)C(=O)N[C@@H](CCCCN)C(=O)N)NC(=O)[C@H](CCCCN)NC(=O)[C@H]([C@@H](C)O)NC(=O)[C@H](C)NC(=O)[C@H]([C@@H	0.202697
NAFLD364	C[C@@]12[C@@H]3[C@H]([C@H]4[C@@](CC3)(C)[C@H](CC4)OC(=O)CCCCCCCCCC)CCC1=CC(=O)CC2	Drug106	C[C@@H]1CC[C@H]2[C@H]([C@@H](O[C@H]3[C@@]24[C@H]1CC[C@](O3)(OO4)C)OC(=O)CCC(=O)O)C	0.19753
NAFLD366	O=C1NC(=O)SC1	Drug28	CC1=NC=C(N1CCO)[N+](=O)[O-]	0.253991
NAFLD367	C(CCCC(=O)O)C1CCSS1	Drug4	C1CSSC1CCCCC(=O)O	0.124234
NAFLD369	OC1(C2C(C2)(CC1)C(C)C)C.OC(C1CCC(=CC1)C)(C)C.OC(CCC=C(C)C)(C)C=C.Oc1c(C(C)C)ccc(c1)C.C(c1ccc(cc1)C)(C)C	Drug86	CC1=C(C(=O)C2=CC=CC=C2C1=O)C/C=C(\\C)/CCCC(C)CCCC(C)CCCC(C)C	0.244586
NAFLD371	C(CC=C(CCC=C(CCC=C(C)C)C)C)C1(C)Oc2c(CC1)cc(cc2)O	Drug50	CC1=C(C2=C(CC[C@@](O2)(C)CCC[C@H](C)CCC[C@H](C)CCCC(C)C)C(=C1O)C)C	0.120881
NAFLD372	O[C@H]1[C@]2(c3c(CO2)ccc(c3)Cc2ccc(cc2)CC)O[C@@H]([C@H]([C@@H]1O)O)CO	Drug122	C1COC[C@H]1OC2=CC=C(C=C2)CC3=C(C=CC(=C3)[C@H]4[C@@H]([C@H]([C@@H]([C@H](O4)CO)O)O)O)Cl	0.205551
NAFLD373	N(C(=O)C=Cc1cc(OC)c(cc1)OC)c1c(C(=O)O)cccc1	Drug149	CO[C@@H](CC1=CC=C(C=C1)N)C(=O)O	0.264684
NAFLD374	O([C@H]1O[C@H](CO)[C@H]([C@@H]([C@H]1O)O)O)[C@H]1O[C@H](CO)[C@H]([C@@H]([C@H]1O)O)O	Drug67	C[C@H]1[C@H]([C@H]([C@@H]([C@@H](O1)O[C@@H]2[C@H]([C@H]([C@H](O[C@H]2O[C@H]([C@@H](CO)O)[C@@H]([C@H](C=O)O)O)CO)O)O)O)O)O	0.119796
NAFLD377	C[C@]12[C@H]([C@H]3[C@H](CC2)[C@]2(C)C(=C/C(=N/O)/CC2)CC3)CC[C@@H]1[C@@H](CCCC(C)C)C	Drug88	C[C@H](CCCC(C)C)[C@H]1CC[C@@H]\\2[C@@]1(CCC/C2=C\\C=C/3\\C[C@H](CCC3=C)O)C	0.176376
NAFLD378	CC(C(C)=C1OC(COC2=CC=C(C=C2)CC(C(N3)=O)SC3=O)(C)CCC1=C4C)=C4O	Drug133	CC1(CN(C1)C(=O)C2=CC=C(C=C2)C3=CC=CC4=NC(=NN43)NC(=O)C5CC5)C	0.13176
NAFLD379	O(Cc1c(noc1C1CC1)c1c(OC(F)(F)F)cccc1)[C@@H]1C[C@H]2N([C@@H](C1)CC2)c1nc2c(s1)cc(cc2F)C(=O)O	Drug150	CCCCCCCOC1=C(C=C(C=C1)CCC(CO)(CO)N)C(F)(F)F.Cl	0.291223
NAFLD380	O=C(N1CCC(CC1)c1ccc(cc1)C#N)c1c(cc(C2CCC2)c(c1)c1nc([nH]n1)C)C	Drug55	CC1([C@@H](N2[C@H](S1)[C@@H](C2=O)NC(=O)[C@@H](C3=CC=C(C=C3)O)N)C(=O)O)C	0.261021
NAFLD381	C[C@]12[C@H]([C@H]3[C@H](CC2)[C@]2(C)[C@H](C[C@@H]3O)C[C@@H](CC2)O)CC[C@@H]1[C@@H](CCC(=O)O)C	Drug54	C[C@H](CCC(=O)O)[C@H]1CC[C@@H]2[C@@]1(CC[C@H]3[C@H]2[C@H](C[C@H]4[C@@]3(CC[C@H](C4)O)C)O)C	0.15181
NAFLD382	C(CCC(=O)O)(C=C)N	Drug43	C(CC(=O)N)[C@@H](C(=O)O)N	0.21384
NAFLD383	N(CC(=O)N1[C@H](C#N)CCC1)C12CC3(O)CC(C2)CC(C1)C3	Drug19	C1CCC(CC1)(CC(=O)O)CN	0.362165
NAFLD384	[CH-](#N)[Co+3]1234N5=C6[C@H]([C@@]([C@@]5([C@@H]5[N-]1C(=C(C1=N3C(=CC3=N2C(=C6C)[C@]([C@@H]3CCC(=O)N)(CC(=O)N)C)C([C@@H]1CCC(=O)N)(C)C)C)[C@]([C@H]5CC(=O)N)(C)CCC(=O)NC[C@H](OP(=O)(O[C@H]1C([C@@H](N2C=N4c3c2cc(c(c3)C)C)O[C@@H]1CO)O)[O-])C)C)(CC(=O)N)C)CCC(=O)N	Drug132	CC1=CC2=C(C=C1C)N(C=N2)[C@@H]3[C@@H]([C@@H]([C@H](O3)CO)OP(=O)([O-])O[C@H](C)CNC(=O)CC[C@@]\\4([C@H]([C@@H]5[C@]6([C@@]([C@@H](C(=N6)/C(=C\\7/[C@@]([C@@H](C(=N7)/C=C\\8/C([C@@H](C(=N8)/C(=C4\\[N-]5)/C)CCC(=O)N)(C)C)CCC(=O)N)(C)CC(=O)N)/C)CCC(=O)N)(C)CC(=O)N)C	0.166637
NAFLD385	C(O)c1c(CO)cnc(c1O)C	Drug2	C(CO)O	0.265715
NAFLD386	[C@@H](CO)(O)[C@@H]1C(=C(C(=O)O1)O)O	Drug141	C([C@@H]([C@@H]1C(=C(C(=O)O1)O)O)O)O	0.097579
NAFLD387	C[C@]12[C@H](/C(=C/C=C/3\C(=C)CC[C@@H](C3)O)/CCC2)CC[C@@H]1[C@@H](CCCC(C)C)C	Drug88	C[C@H](CCCC(C)C)[C@H]1CC[C@@H]\\2[C@@]1(CCC/C2=C\\C=C/3\\C[C@H](CCC3=C)O)C	0.169313
NAFLD388	Cc1c2c(CC[C@](O2)(CCC[C@@H](CCC[C@@H](CCCC(C)C)C)C)C)c(c(c1C)O)C	Drug50	CC1=C(C2=C(CC[C@@](O2)(C)CCC[C@H](C)CCC[C@H](C)CCCC(C)C)C(=C1O)C)C	0.13164
NAFLD390	C(Oc1cc(C)c(c(c1)C)Cc1cc(C(C)C)c(cc1)O)P1(=O)O[C@@H](CCO1)c1cc(Cl)ccc1	Drug106	C[C@@H]1CC[C@H]2[C@H]([C@@H](O[C@H]3[C@@]24[C@H]1CC[C@](O3)(OO4)C)OC(=O)CCC(=O)O)C	0.27924
NAFLD395	[Zn]	Drug37	[Na+].[Cl-]	0.545349
NAFLD398	C[C@@]12C3=CC[C@@H]4[C@](C3=CC[C@@]1(C)[C@H]1[C@](CC2)(C)CC[C@](C1)(COC(=O)c1ccccc1)C)(C)CC[C@H](C4(C)C)OC(=O)c1ccc(cc1)N	Drug181	C[C@H]([C@@H]1CC[C@H]2[C@]1(CC[C@@H]3[C@@H]2CC=C4[C@]3(CC[C@@H](C4)N(C)C)C)C)N(C)C(=O)C	0.195036
NAFLD400	CC1=NN(C(=O)\C1=N/NC1=CC=CC(C2=CC=CC(=C2)C(O)=O)=C1O)C1=CC=C(C)C(C)=C1	Drug25	COC(=O)NC1=NC2=C(N1)C=C(C=C2)C(=O)C3=CC=CC=C3	0.126203
NAFLD403	O=C(O)C=CC(=O)O.O=C1SC(C(=O)N1)CC2=CC=C(OCCN(C3=NC=CC=C3)C)C=C2	Drug57	C1=CC(=CC=C1C(=O)NCCC(=O)O)N=NC2=CC(=C(C=C2)O)C(=O)O	0.109128
NAFLD405	O=C1NCCN(C(=O)CC(N)CC2=CC(F)=C(F)C=C2F)C1COC(C)(C)C	Drug6	CC(=O)NCCC1=CNC2=C1C=C(C=C2)OC	0.192963
NAFLD406	CC1=CC(OCCCC(C)(C)C(O)=O)=C(C)C=C1	Drug17	CC(C)OC(=O)C(C)(C)OC1=CC=C(C=C1)C(=O)C2=CC=C(C=C2)Cl	0.157281
NAFLD409	VHVPQPYKVGDNFY-WGEGMAFPNA-N	Drug45	C([C@H](C([C@H](CO)O)O)O)O	0.361604
NAFLD412	O=C1[O-][Mg+2]2([O-]C(=O)C(O2CC)CC3=CC=C(OCCN4C(=CC=C4C)C=5C=CC(SC)=CC5)C=C3)O(CC)C1CC6=CC=C(OCCN7C(=CC=C7C)C=8C=CC(SC)=CC8)C=C6	Drug128	CC1=C(SC(=N1)C2=CN=CC=C2)C(=O)NC3=CC=CC=C3C4=CN5C(=CSC5=N4)CN6CCOCC6	0.133106
NAFLD463	OC(=O)CCCC[C@@H]1CCSS1	Drug4	C1CSSC1CCCCC(=O)O	0.225381
NAFLD465	CC(C)C1=CC2=C(OC3=NC(N)=C(C=C3C2=O)C(O)=O)C=C1	Drug25	COC(=O)NC1=NC2=C(N1)C=C(C=C2)C(=O)C3=CC=CC=C3	0.108542
NAFLD474	O=C1CCC2=C(N1)C=CC(OCCCCC1=NN=NN1C1CCCCC1)=C2	Drug6	CC(=O)NCCC1=CNC2=C1C=C(C=C2)OC	0.135316
NAFLD476	[H][C@@]12CC[C@H](O)[C@@]1(C)CC[C@]1([H])C3=C(CC[C@@]21[H])C=C(O)C=C3	Drug42	C[C@]12CC(=O)[C@H]3[C@H]([C@@H]1CC[C@@]2(C(=O)CO)O)CCC4=CC(=O)C=C[C@]34C	0.138172
NAFLD480	NC(N)=NN=CC1=C(Cl)C=CC=C1Cl	Drug20	CCN(CCCC(C)NC1=C2C=CC(=CC2=NC=C1)Cl)CCO	0.174448
NAFLD484	COC1=C(OC)C(=O)C(CCCCCCCCCCCCO)=C(C)C1=O	Drug144	CC(=O)CC(C1=CC=CC=C1)C2=C(C3=CC=CC=C3OC2=O)O	0.190604
NAFLD491	[2H]C([2H])([2H])[N+](CCO)(C([2H])([2H])[2H])C([2H])([2H])[2H]	Drug68	CCC(=O)O[C@H](CC(=O)[O-])C[N+](C)(C)C	0.316665
NAFLD496	OC(=O)CC1(CC1)CS[C@H](CCC1=CC=CC=C1C(O)漏C)C1=CC=CC(\C=C\C2=NC3=C(C=CC(Cl)=C3)C=C2)=C1	Drug20	CCN(CCCC(C)NC1=C2C=CC(=CC2=NC=C1)Cl)CCO	0.139445
NAFLD497	CNC(=O)[C@H]1O[C@@H](n2cnc3c(NCc4cccc(I)c4)nc(Cl)nc32)[C@H](O)[C@@H]1O	Drug177	CC(C)[C@@H](C(=O)OCC(CO)OCN1C=NC2=C1N=C(NC2=O)N)N	0.335216
NAFLD513	CC(C)C1=CC(CC2=C(C)C=C(OC[P@@]3(=O)OCC[C@H](O3)C3=CC=CC(Cl)=C3)C=C2C)=CC=C1O	Drug144	CC(=O)CC(C1=CC=CC=C1)C2=C(C3=CC=CC=C3OC2=O)O	0.156307
NAFLD533	NCCCC[C@H](N[C@@H](CCC1=CC=CC=C1)C(O)=O)C(=O)N1CCC[C@H]1C(O)=O	Drug114	C[C@@H]1CCN(C[C@@H]1N(C)C2=NC=NC3=C2C=CN3)C(=O)CC#N.C(C(=O)O)C(CC(=O)O)(C(=O)O)O	0.225454
NAFLD538	OC1(N2CCN=C2C2=CC=CC=C12)C1=CC=C(Cl)C=C1	Drug35	CC(CN1C2=CC=CC=C2SC3=CC=CC=C31)N(C)C	0.113176
NAFLD541	CCCC1=NC(=C(N1CC1=CC=C(C=C1)C1=C(C=CC=C1)C1=NN=NN1)C(O)=O)C漏漏O	Drug25	COC(=O)NC1=NC2=C(N1)C=C(C=C2)C(=O)C3=CC=CC=C3	0.0989259
NAFLD548	CC1=CC(\C=C\C#N)=CC漏=C1NC1=CC=NC(NC2=CC=C(C=C2)C#N)=N1	Drug20	CCN(CCCC(C)NC1=C2C=CC(=CC2=NC=C1)Cl)CCO	0.148657
